# The essential genome of *Xanthomonas citri*

**DOI:** 10.1101/2023.08.03.551896

**Authors:** Xiaolan Wang, Manying Wu, Yifei Ge, Weiwei Lv, Chaoying Liu, Xiaojun Ding, Yu Zhang, Jihua Wang, Yunzeng Zhang, Lei Li, Xiaofeng Zhou

## Abstract

Citrus canker, caused by the bacterium *Xanthomonas citri* subsp. *citri*, is a devastating disease with significant economic implications for the citrus industry worldwide. Understanding the molecular basis of *Xanthomonas* cell cycle and identifying therapeutic targets is crucial for effective disease management. In this study, we employed hyper-saturated transposon mutagenesis combined with high-throughput sequencing to determine the essential features of the *Xanthomonas citri* genome at ∼7-bp resolution. Our analysis revealed 525 essential genes, 181 high fitness cost genes, 7 small non-coding RNAs, 25 transfer RNAs, 4 ribosomal RNAs, and the origin of replication. Notably, the use of a newly designed Tn5 transposon with an outward pointing *lac* promoter significantly reduced false positives caused by polar effects associated with conventional transposons. Functional enrichment analysis showed that essential genes were significantly enriched in processes related to ribosome biogenesis, energy production and conversion, and membrane metabolism. Interestingly, the distribution of essential genes in *X. citri* showed similarities to that of the model organism *E. coli*, suggesting a conserved mode of genome organization that influences transposon accessibility. Our comprehensive analysis provides valuable target genes for potential therapeutic interventions against citrus canker and other related plant diseases.
