## Supplemental Table 1 for "The essential genome of *Xanthomonas citri*"

### Sheet: essential genes
Gene ID	Name	Function annotation	P-value	adjusted P-value	Position
XCQ_RS00005	dnaA	chromosomal replication initiator protein DnaA	1e-05	0.00011	chromosome
XCQ_RS00010	dnaN	DNA polymerase III subunit beta	0.00012	0.00086	chromosome
XCQ_RS00020	gyrB	DNA topoisomerase (ATP-hydrolyzing) subunit B	0	0	chromosome
XCQ_RS00705	-	response regulator transcription factor	0.00079	0.00523	chromosome
XCQ_RS00710	-	hypothetical protein	9e-05	0.00068	chromosome
XCQ_RS00810	glgB	1%2C4-alpha-glucan branching protein GlgB	0	0	chromosome
XCQ_RS01055	glnA	type I glutamate--ammonia ligase	0	0	chromosome
XCQ_RS01075	ntrC	nitrogen regulation protein NR(I)	1e-05	7e-05	chromosome
XCQ_RS01235	-	NAD-dependent epimerase/dehydratase family protein	0	0	chromosome
XCQ_RS01240	-	DUF1328 domain-containing protein	0	0	chromosome
XCQ_RS01245	-	hypothetical protein	0	0	chromosome
XCQ_RS01255	-	SCP2 sterol-binding domain-containing protein	0	0	chromosome
XCQ_RS01260	ubiB	ubiquinone biosynthesis regulatory protein kinase UbiB	0	0	chromosome
XCQ_RS01645	-	MerR family transcriptional regulator	0.0001	0.00072	chromosome
XCQ_RS01675	purU	formyltetrahydrofolate deformylase	3e-05	0.00025	chromosome
XCQ_RS01700	-	efflux transporter outer membrane subunit	0	0	chromosome
XCQ_RS01725	msuE	FMN reductase	0	0	chromosome
XCQ_RS01730	-	DUF1852 domain-containing protein	0	0	chromosome
XCQ_RS01735	-	methionine synthase	0	0	chromosome
XCQ_RS01795	-	proteinase inhibitor	1e-05	5e-05	chromosome
XCQ_RS01840	-	helix-turn-helix domain-containing protein	0	0	chromosome
XCQ_RS01860	-	aquaporin family protein	0.0039	0.02326	chromosome
XCQ_RS01890	-	CoA-transferase subunit beta	0	1e-05	chromosome
XCQ_RS02060	-	hypothetical protein	0.00715	0.04105	chromosome
XCQ_RS02185	-	DUF808 domain-containing protein	1e-05	0.00011	chromosome
XCQ_RS02280	-	DEAD/DEAH box helicase	0	3e-05	chromosome
XCQ_RS02375	-	monovalent cation/H+ antiporter subunit D	0	0	chromosome
XCQ_RS02380	-	Na+/H+ antiporter subunit C	0	0	chromosome
XCQ_RS02385	-	monovalent cation/H+ antiporter subunit A	0	0	chromosome
XCQ_RS02495	speD	adenosylmethionine decarboxylase	9e-05	0.00066	chromosome
XCQ_RS02510	rplM	50S ribosomal protein L13	0.00365	0.02192	chromosome
XCQ_RS02515	rpsI	30S ribosomal protein S9	0.00365	0.02192	chromosome
XCQ_RS02625	-	hypothetical protein	0	0	chromosome
XCQ_RS02630	purD	phosphoribosylamine--glycine ligase	0	0	chromosome
XCQ_RS02635	-	hypothetical protein	0	0	chromosome
XCQ_RS02640	purH	bifunctional phosphoribosylaminoimidazolecarboxamide formyltransferase/IMP cyclohydrolase	0	0	chromosome
XCQ_RS02720	accC	acetyl-CoA carboxylase biotin carboxylase subunit	0	0	chromosome
XCQ_RS02785	-	co-chaperone GroES	0	0	chromosome
XCQ_RS02790	groL	chaperonin GroEL	0	0	chromosome
XCQ_RS03045	-	transcriptional regulator	0.00118	0.00753	chromosome
XCQ_RS03050	-	hypothetical protein	0.00118	0.00753	chromosome
XCQ_RS03105	-	DUF72 domain-containing protein	0	0	chromosome
XCQ_RS03110	-	endonuclease	0	0	chromosome
XCQ_RS03185	hemC	hydroxymethylbilane synthase	0.00594	0.03462	chromosome
XCQ_RS03255	hslV	ATP-dependent protease subunit HslV	0.00377	0.02261	chromosome
XCQ_RS03275	-	HlyD family secretion protein	0	0	chromosome
XCQ_RS03285	ubiE	bifunctional demethylmenaquinone methyltransferase/2-methoxy-6-polyprenyl-1%2C4-benzoquinol methylase UbiE	0	0	chromosome
XCQ_RS03290	-	GGDEF domain-containing protein	0.0009	0.0059	chromosome
XCQ_RS03350	-	rod shape-determining protein	0	0	chromosome
XCQ_RS03360	mreD	rod shape-determining protein MreD	0	0	chromosome
XCQ_RS03365	mrdA	penicillin-binding protein 2	0	0	chromosome
XCQ_RS03370	rodA	rod shape-determining protein RodA	0	0	chromosome
XCQ_RS03410	lipA	lipoyl synthase	0	3e-05	chromosome
XCQ_RS03510	-	class I SAM-dependent methyltransferase	0.00101	0.00658	chromosome
XCQ_RS03540	-	PDZ domain-containing protein	0	0	chromosome
XCQ_RS03555	gspF	type II secretion system inner membrane protein GspF	0.00261	0.01601	chromosome
XCQ_RS03560	gspG	type II secretion system major pseudopilin GspG	0.00261	0.01601	chromosome
XCQ_RS03585	gspL	type II secretion system protein GspL	0.00045	0.0031	chromosome
XCQ_RS03610	-	alpha-N-acetylglucosaminidase	0	0	chromosome
XCQ_RS03620	-	GntR family transcriptional regulator	3e-05	0.00022	chromosome
XCQ_RS03625	-	sugar MFS transporter	0.00048	0.00326	chromosome
XCQ_RS03635	-	SIS domain-containing protein	0	0	chromosome
XCQ_RS03640	nagA	N-acetylglucosamine-6-phosphate deacetylase	0	0	chromosome
XCQ_RS03650	-	multifunctional CCA addition/repair protein	1e-05	6e-05	chromosome
XCQ_RS03710	-	glutamate--cysteine ligase	0	1e-05	chromosome
XCQ_RS03730	-	hypothetical protein	0	0	chromosome
XCQ_RS03735	-	metal/formaldehyde-sensitive transcriptional repressor	0	0	chromosome
XCQ_RS03775	ettA	energy-dependent translational throttle protein EttA	0.00511	0.03007	chromosome
XCQ_RS03785	-	serine hydroxymethyltransferase	0	0	chromosome
XCQ_RS03790	nrdR	transcriptional regulator NrdR	0	0	chromosome
XCQ_RS03795	-	GNAT family N-acetyltransferase	0	0	chromosome
XCQ_RS03800	ribD	bifunctional diaminohydroxyphosphoribosylaminopyrimidine deaminase/5-amino-6-(5-phosphoribosylamino)uracil reductase RibD	0	0	chromosome
XCQ_RS03810	-	riboflavin synthase	0	0	chromosome
XCQ_RS03815	ribB	3%2C4-dihydroxy-2-butanone-4-phosphate synthase	0	0	chromosome
XCQ_RS03820	ribH	6%2C7-dimethyl-8-ribityllumazine synthase	0	0	chromosome
XCQ_RS03825	nusB	transcription antitermination factor NusB	0	0	chromosome
XCQ_RS03830	thiL	thiamine-phosphate kinase	0	0	chromosome
XCQ_RS03900	-	penicillin-binding protein activator	0	0	chromosome
XCQ_RS03905	rsmI	16S rRNA (cytidine(1402)-2'-O)-methyltransferase	0	0	chromosome
XCQ_RS03930	mraZ	division/cell wall cluster transcriptional repressor MraZ	0	0	chromosome
XCQ_RS03935	rsmH	16S rRNA (cytosine(1402)-N(4))-methyltransferase RsmH	0	0	chromosome
XCQ_RS03940	ftsL	cell division protein FtsL	0	0	chromosome
XCQ_RS03945	-	penicillin-binding protein 2	0	0	chromosome
XCQ_RS03955	murF	UDP-N-acetylmuramoyl-tripeptide--D-alanyl-D-alanine ligase	0	0	chromosome
XCQ_RS03960	mraY	phospho-N-acetylmuramoyl-pentapeptide-transferase	0	0	chromosome
XCQ_RS03965	ftsW	putative lipid II flippase FtsW	0	0	chromosome
XCQ_RS03970	murG	undecaprenyldiphospho-muramoylpentapeptide beta-N-acetylglucosaminyltransferase	0	0	chromosome
XCQ_RS03975	murC	UDP-N-acetylmuramate--L-alanine ligase	0	0	chromosome
XCQ_RS03980	-	D-alanine--D-alanine ligase	0	0	chromosome
XCQ_RS03985	-	cell division protein FtsQ/DivIB	0	0	chromosome
XCQ_RS03990	ftsA	cell division protein FtsA	0	0	chromosome
XCQ_RS03995	ftsZ	cell division protein FtsZ	0	0	chromosome
XCQ_RS04015	secA	preprotein translocase subunit SecA	0	0	chromosome
XCQ_RS04095	ahcY	adenosylhomocysteinase	0	0	chromosome
XCQ_RS04145	metK	methionine adenosyltransferase	0	0	chromosome
XCQ_RS04245	-	response regulator transcription factor	0.00715	0.04105	chromosome
XCQ_RS04280	lgt	prolipoprotein diacylglyceryl transferase	0	0	chromosome
XCQ_RS04285	-	thymidylate synthase	0	0	chromosome
XCQ_RS04290	-	hypothetical protein	0	0	chromosome
XCQ_RS04395	-	peptidylprolyl isomerase	0	0	chromosome
XCQ_RS04400	lptD	LPS-assembly protein LptD	0	0	chromosome
XCQ_RS04435	ubiH	2-octaprenyl-6-methoxyphenyl hydroxylase	0.0002	0.00141	chromosome
XCQ_RS04440	-	UbiH/UbiF family hydroxylase	0.00063	0.00426	chromosome
XCQ_RS04560	-	glutamine--tRNA ligase/YqeY domain fusion protein	0	0	chromosome
XCQ_RS04710	-	hypothetical protein	2e-05	0.00016	chromosome
XCQ_RS04715	sufT	putative Fe-S cluster assembly protein SufT	2e-05	0.00016	chromosome
XCQ_RS04800	prfA	peptide chain release factor 1	0	0	chromosome
XCQ_RS04805	hemA	glutamyl-tRNA reductase	0	0	chromosome
XCQ_RS04820	ispE	4-(cytidine 5'-diphospho)-2-C-methyl-D-erythritol kinase	0	1e-05	chromosome
XCQ_RS04830	-	ribose-phosphate diphosphokinase	0	0	chromosome
XCQ_RS04835	-	50S ribosomal protein L25/general stress protein Ctc	0	0	chromosome
XCQ_RS04840	pth	aminoacyl-tRNA hydrolase	0	0	chromosome
XCQ_RS04875	secE	preprotein translocase subunit SecE	0	0	chromosome
XCQ_RS04880	nusG	transcription termination/antitermination protein NusG	0	0	chromosome
XCQ_RS04885	rplK	50S ribosomal protein L11	0	0	chromosome
XCQ_RS04890	rplA	50S ribosomal protein L1	0	0	chromosome
XCQ_RS04895	rplJ	50S ribosomal protein L10	0	0	chromosome
XCQ_RS04900	rplL	50S ribosomal protein L7/L12	0	0	chromosome
XCQ_RS04905	rpoB	DNA-directed RNA polymerase subunit beta	0	0	chromosome
XCQ_RS04910	rpoC	DNA-directed RNA polymerase subunit beta'	0	0	chromosome
XCQ_RS04915	rpsL	30S ribosomal protein S12	0	0	chromosome
XCQ_RS04920	rpsG	30S ribosomal protein S7	0	0	chromosome
XCQ_RS04925	fusA	elongation factor G	0	0	chromosome
XCQ_RS04935	rpsJ	30S ribosomal protein S10	0	0	chromosome
XCQ_RS04940	rplC	50S ribosomal protein L3	0	0	chromosome
XCQ_RS04945	rplD	50S ribosomal protein L4	0	0	chromosome
XCQ_RS04950	rplW	50S ribosomal protein L23	0	0	chromosome
XCQ_RS04955	rplB	50S ribosomal protein L2	0	0	chromosome
XCQ_RS04970	rpsC	30S ribosomal protein S3	0	0	chromosome
XCQ_RS04975	rplP	50S ribosomal protein L16	0	0	chromosome
XCQ_RS04980	rpmC	50S ribosomal protein L29	0	0	chromosome
XCQ_RS04985	rpsQ	30S ribosomal protein S17	0	0	chromosome
XCQ_RS04990	rplN	50S ribosomal protein L14	0	0	chromosome
XCQ_RS04995	rplX	50S ribosomal protein L24	0	0	chromosome
XCQ_RS05000	rplE	50S ribosomal protein L5	0	0	chromosome
XCQ_RS05005	rpsN	30S ribosomal protein S14	0	0	chromosome
XCQ_RS05010	rpsH	30S ribosomal protein S8	0	0	chromosome
XCQ_RS05015	rplF	50S ribosomal protein L6	0	0	chromosome
XCQ_RS05020	rplR	50S ribosomal protein L18	0	0	chromosome
XCQ_RS05035	rplO	50S ribosomal protein L15	0	0	chromosome
XCQ_RS05040	secY	preprotein translocase subunit SecY	0	0	chromosome
XCQ_RS05045	rpsM	30S ribosomal protein S13	0	0	chromosome
XCQ_RS05050	rpsK	30S ribosomal protein S11	0	0	chromosome
XCQ_RS05055	rpsD	30S ribosomal protein S4	0	0	chromosome
XCQ_RS05060	rpoA	DNA-directed RNA polymerase subunit alpha	0	0	chromosome
XCQ_RS05065	rplQ	50S ribosomal protein L17	0	0	chromosome
XCQ_RS05140	-	OmpA family protein	2e-05	0.00016	chromosome
XCQ_RS05225	folC	bifunctional tetrahydrofolate synthase/dihydrofolate synthase	2e-05	0.00015	chromosome
XCQ_RS05395	-	hypothetical protein	1e-05	5e-05	chromosome
XCQ_RS05400	-	lysozyme	1e-05	5e-05	chromosome
XCQ_RS05415	-	hypothetical protein	0.0008	0.00529	chromosome
XCQ_RS05420	-	hypothetical protein	0.0008	0.00529	chromosome
XCQ_RS05475	clpP	ATP-dependent Clp endopeptidase proteolytic subunit ClpP	0	0	chromosome
XCQ_RS05480	clpX	ATP-dependent Clp protease ATP-binding subunit ClpX	0	0	chromosome
XCQ_RS05530	rnhA	ribonuclease HI	8e-05	0.00063	chromosome
XCQ_RS05535	dnaQ	DNA polymerase III subunit epsilon	8e-05	0.00063	chromosome
XCQ_RS05540	-	protein phosphatase 2C domain-containing protein	0	4e-05	chromosome
XCQ_RS05635	dnaX	DNA polymerase III subunit gamma/tau	0	0	chromosome
XCQ_RS05695	-	YceD family protein	0	1e-05	chromosome
XCQ_RS05700	rpmF	50S ribosomal protein L32	0	1e-05	chromosome
XCQ_RS05715	fabD	ACP S-malonyltransferase	0.0002	0.00145	chromosome
XCQ_RS05730	fabF	beta-ketoacyl-ACP synthase II	0.00152	0.00962	chromosome
XCQ_RS05745	-	DNA polymerase III subunit delta'	0	2e-05	chromosome
XCQ_RS05795	prpF	2-methylaconitate cis-trans isomerase PrpF	0.00269	0.01653	chromosome
XCQ_RS05820	-	glycerophosphodiester phosphodiesterase family protein	0.00016	0.00113	chromosome
XCQ_RS05870	-	adenylosuccinate synthase	0	0	chromosome
XCQ_RS06040	-	GIY-YIG nuclease family protein	0	3e-05	chromosome
XCQ_RS06205	minE	cell division topological specificity factor MinE	2e-05	0.00015	chromosome
XCQ_RS06210	minD	septum site-determining protein MinD	2e-05	0.00015	chromosome
XCQ_RS06250	-	D-alanyl-D-alanine carboxypeptidase family protein	0.00152	0.00962	chromosome
XCQ_RS06335	obgE	GTPase ObgE	0.0002	0.00143	chromosome
XCQ_RS06340	rpsT	30S ribosomal protein S20	0	0	chromosome
XCQ_RS06345	murJ	murein biosynthesis integral membrane protein MurJ	0	0	chromosome
XCQ_RS06350	-	bifunctional riboflavin kinase/FAD synthetase	0	0	chromosome
XCQ_RS06355	ileS	isoleucine--tRNA ligase	0	0	chromosome
XCQ_RS06360	lspA	signal peptidase II	0	0	chromosome
XCQ_RS06485	-	chemotaxis protein CheB	0	0	chromosome
XCQ_RS06490	-	chemotaxis protein CheR	0	0	chromosome
XCQ_RS06625	-	hypothetical protein	6e-05	0.00044	chromosome
XCQ_RS06690	-	sigma-E factor negative regulatory protein	0	2e-05	chromosome
XCQ_RS06700	lepA	translation elongation factor 4	0	0	chromosome
XCQ_RS06705	lepB	signal peptidase I	0	0	chromosome
XCQ_RS06710	-	DUF4845 domain-containing protein	0	0	chromosome
XCQ_RS06715	rnc	ribonuclease III	0	0	chromosome
XCQ_RS06720	era	GTPase Era	0	0	chromosome
XCQ_RS06825	-	hypothetical protein	0.00017	0.00124	chromosome
XCQ_RS06830	-	hypothetical protein	0.00017	0.00124	chromosome
XCQ_RS06985	-	DUF1365 domain-containing protein	0	0	chromosome
XCQ_RS07005	-	sigma-70 family RNA polymerase sigma factor	0	0	chromosome
XCQ_RS07030	metG	methionine--tRNA ligase	0.00019	0.00134	chromosome
XCQ_RS07075	-	DUF502 domain-containing protein	0.00192	0.01201	chromosome
XCQ_RS07125	-	acetyl-CoA carboxylase carboxyltransferase subunit alpha	9e-05	0.00068	chromosome
XCQ_RS07140	lpxB	lipid-A-disaccharide synthase	0	0	chromosome
XCQ_RS07145	lpxA	acyl-ACP--UDP-N-acetylglucosamine O-acyltransferase	0	0	chromosome
XCQ_RS07150	fabZ	3-hydroxyacyl-ACP dehydratase FabZ	0	0	chromosome
XCQ_RS07160	-	hypothetical protein	0	0	chromosome
XCQ_RS07165	bamA	outer membrane protein assembly factor BamA	0	0	chromosome
XCQ_RS07170	rseP	RIP metalloprotease RseP	0	0	chromosome
XCQ_RS07175	-	1-deoxy-D-xylulose-5-phosphate reductoisomerase	5e-05	0.00036	chromosome
XCQ_RS07185	uppS	polyprenyl diphosphate synthase	0	1e-05	chromosome
XCQ_RS07190	frr	ribosome recycling factor	0	1e-05	chromosome
XCQ_RS07205	tsf	translation elongation factor Ts	0	0	chromosome
XCQ_RS07210	rpsB	30S ribosomal protein S2	0	0	chromosome
XCQ_RS07245	map	type I methionyl aminopeptidase	0	0	chromosome
XCQ_RS07250	-	[protein-PII] uridylyltransferase	0	0	chromosome
XCQ_RS07265	dapE	succinyl-diaminopimelate desuccinylase	0	0	chromosome
XCQ_RS07275	-	right-handed parallel beta-helix repeat-containing protein	0	0	chromosome
XCQ_RS07305	parC	DNA topoisomerase IV subunit A	0	0	chromosome
XCQ_RS07455	-	glycine zipper 2TM domain-containing protein	0.00069	0.00461	chromosome
XCQ_RS07485	-	replicative DNA helicase	0	0	chromosome
XCQ_RS07735	dnaK	molecular chaperone DnaK	0.00012	0.00086	chromosome
XCQ_RS07800	lpdA	dihydrolipoyl dehydrogenase	0	0	chromosome
XCQ_RS07805	sucB	dihydrolipoyllysine-residue succinyltransferase	0	0	chromosome
XCQ_RS07810	-	2-oxoglutarate dehydrogenase E1 component	0	0	chromosome
XCQ_RS07825	-	DUF3060 domain-containing protein	0	0	chromosome
XCQ_RS07830	purB	adenylosuccinate lyase	0	0	chromosome
XCQ_RS08005	phoU	phosphate signaling complex protein PhoU	1e-05	6e-05	chromosome
XCQ_RS08150	sbcB	exodeoxyribonuclease I	0	0	chromosome
XCQ_RS08230	-	hypothetical protein	0.00023	0.00163	chromosome
XCQ_RS08265	asnS	asparagine--tRNA ligase	0	0	chromosome
XCQ_RS08295	zipA	cell division protein ZipA	0	0	chromosome
XCQ_RS08310	ligA	NAD-dependent DNA ligase LigA	0	0	chromosome
XCQ_RS08315	epmA	EF-P lysine aminoacylase EpmA	0	0	chromosome
XCQ_RS08335	gyrA	DNA gyrase subunit A	0	0	chromosome
XCQ_RS08445	serS	serine--tRNA ligase	0	0	chromosome
XCQ_RS08505	-	hypothetical protein	0.00027	0.00187	chromosome
XCQ_RS08515	-	DsbE family thiol:disulfide interchange protein	0	2e-05	chromosome
XCQ_RS08545	-	zf-HC2 domain-containing protein	0.00279	0.01707	chromosome
XCQ_RS08585	-	hypothetical protein	0	0	chromosome
XCQ_RS08590	-	GNAT family N-acetyltransferase	0	0	chromosome
XCQ_RS08595	-	DegT/DnrJ/EryC1/StrS family aminotransferase	0	0	chromosome
XCQ_RS08600	-	O-antigen translocase	0	0	chromosome
XCQ_RS08605	-	glycosyltransferase	0	0	chromosome
XCQ_RS08610	-	hypothetical protein	0	0	chromosome
XCQ_RS08615	-	Wzz/FepE/Etk N-terminal domain-containing protein	0.00657	0.03799	chromosome
XCQ_RS08655	-	hypothetical protein	0	0	chromosome
XCQ_RS08710	parE	DNA topoisomerase IV subunit B	0	0	chromosome
XCQ_RS08720	-	CTP synthase	0	0	chromosome
XCQ_RS08725	kdsA	3-deoxy-8-phosphooctulonate synthase	0.00365	0.02192	chromosome
XCQ_RS08735	eno	phosphopyruvate hydratase	0	0	chromosome
XCQ_RS08740	ftsB	cell division protein FtsB	0	0	chromosome
XCQ_RS08745	ispD	2-C-methyl-D-erythritol 4-phosphate cytidylyltransferase	0	0	chromosome
XCQ_RS08750	ispF	2-C-methyl-D-erythritol 2%2C4-cyclodiphosphate synthase	0	0	chromosome
XCQ_RS08795	rlmE	23S rRNA (uridine(2552)-2'-O)-methyltransferase RlmE	0	0	chromosome
XCQ_RS08800	ftsH	ATP-dependent zinc metalloprotease FtsH	0	0	chromosome
XCQ_RS08805	folP	dihydropteroate synthase	0.00546	0.032	chromosome
XCQ_RS08810	miaA	tRNA (adenosine(37)-N6)-dimethylallyltransferase MiaA	1e-05	5e-05	chromosome
XCQ_RS08815	hfq	RNA chaperone Hfq	1e-05	5e-05	chromosome
XCQ_RS08855	csrA	carbon storage regulator CsrA	6e-05	0.00047	chromosome
XCQ_RS08930	-	glycine cleavage system protein R	0	0	chromosome
XCQ_RS08935	dapA	4-hydroxy-tetrahydrodipicolinate synthase	0	0	chromosome
XCQ_RS08945	-	ferredoxin family protein	0	0	chromosome
XCQ_RS08995	-	DUF5597 domain-containing protein	0	1e-05	chromosome
XCQ_RS09060	folK	2-amino-4-hydroxy-6-hydroxymethyldihydropteridine diphosphokinase	0	0	chromosome
XCQ_RS09065	panB	3-methyl-2-oxobutanoate hydroxymethyltransferase	0	0	chromosome
XCQ_RS09070	panC	pantoate--beta-alanine ligase	0	0	chromosome
XCQ_RS09135	ispG	flavodoxin-dependent (E)-4-hydroxy-3-methylbut-2-enyl-diphosphate synthase	2e-05	0.00019	chromosome
XCQ_RS09165	murB	UDP-N-acetylmuramate dehydrogenase	0	0	chromosome
XCQ_RS09170	-	quinone-dependent dihydroorotate dehydrogenase	0	0	chromosome
XCQ_RS09175	-	class I SAM-dependent methyltransferase	0.00043	0.00296	chromosome
XCQ_RS09180	-	DUF4190 domain-containing protein	0.00043	0.00296	chromosome
XCQ_RS09285	hisS	histidine--tRNA ligase	0	2e-05	chromosome
XCQ_RS09310	hisB	bifunctional histidinol-phosphatase/imidazoleglycerol-phosphate dehydratase HisB	0	0	chromosome
XCQ_RS09315	hisH	imidazole glycerol phosphate synthase subunit HisH	0	0	chromosome
XCQ_RS09345	mtnC	acireductone synthase	0	0	chromosome
XCQ_RS09350	-	acireductone dioxygenase	0	0	chromosome
XCQ_RS09375	serA	phosphoglycerate dehydrogenase	1e-05	5e-05	chromosome
XCQ_RS09380	-	FAD-binding oxidoreductase	0.00083	0.00547	chromosome
XCQ_RS09425	-	ferrous iron transport protein A	0.00155	0.00976	chromosome
XCQ_RS09430	-	ferrous iron transporter B	0	0	chromosome
XCQ_RS09435	-	hypothetical protein	0	0	chromosome
XCQ_RS09530	prfB	peptide chain release factor 2	0	0	chromosome
XCQ_RS09535	lysS	lysine--tRNA ligase	0	0	chromosome
XCQ_RS09885	-	flagellar biosynthetic protein FliQ	0.00347	0.02102	chromosome
XCQ_RS09980	-	SDR family oxidoreductase	0	0	chromosome
XCQ_RS09985	-	ketoacyl-ACP synthase III	0	0	chromosome
XCQ_RS10050	flgL	flagellar hook-associated protein FlgL	0	1e-05	chromosome
XCQ_RS10180	infA	translation initiation factor IF-1	0	0	chromosome
XCQ_RS10195	trxB	thioredoxin-disulfide reductase	0	0	chromosome
XCQ_RS10200	-	DNA translocase FtsK	0	0	chromosome
XCQ_RS10265	-	tetratricopeptide repeat protein	0	0	chromosome
XCQ_RS10270	bamB	outer membrane protein assembly factor BamB	0	0	chromosome
XCQ_RS10275	der	ribosome biogenesis GTPase Der	0	0	chromosome
XCQ_RS10495	-	MexH family multidrug efflux RND transporter periplasmic adaptor subunit	0.00014	0.00104	chromosome
XCQ_RS10510	-	bifunctional 4-hydroxy-2-oxoglutarate aldolase/2-dehydro-3-deoxy-phosphogluconate aldolase	0	0	chromosome
XCQ_RS10520	pgl	6-phosphogluconolactonase	0	0	chromosome
XCQ_RS10525	glk	glucokinase	0	0	chromosome
XCQ_RS10545	-	DUF1674 domain-containing protein	0	0	chromosome
XCQ_RS10550	sdhC	succinate dehydrogenase%2C cytochrome b556 subunit	0	0	chromosome
XCQ_RS10555	sdhD	succinate dehydrogenase%2C hydrophobic membrane anchor protein	0	0	chromosome
XCQ_RS10560	sdhA	succinate dehydrogenase flavoprotein subunit	0	0	chromosome
XCQ_RS10565	-	hypothetical protein	0	0	chromosome
XCQ_RS10570	-	succinate dehydrogenase iron-sulfur subunit	0	0	chromosome
XCQ_RS10585	-	lipoprotein-releasing ABC transporter permease subunit	0	0	chromosome
XCQ_RS10590	lolD	lipoprotein-releasing ABC transporter ATP-binding protein LolD	0	0	chromosome
XCQ_RS10615	msbA	lipid A export permease/ATP-binding protein MsbA	0	0	chromosome
XCQ_RS10620	lpxK	tetraacyldisaccharide 4'-kinase	0	0	chromosome
XCQ_RS10645	pgsA	CDP-diacylglycerol--glycerol-3-phosphate 3-phosphatidyltransferase	0.00018	0.00128	chromosome
XCQ_RS10760	-	4a-hydroxytetrahydrobiopterin dehydratase	0.00059	0.004	chromosome
XCQ_RS10765	-	NfuA family Fe-S biogenesis protein	0.00059	0.004	chromosome
XCQ_RS11070	-	DoxX family protein	0.00604	0.03506	chromosome
XCQ_RS11075	-	hydrolase	0.00604	0.03506	chromosome
XCQ_RS11255	-	hypothetical protein	0	0	chromosome
XCQ_RS11685	-	TIGR03757 family integrating conjugative element protein	0	0	chromosome
XCQ_RS11730	folD	bifunctional methylenetetrahydrofolate dehydrogenase/methenyltetrahydrofolate cyclohydrolase FolD	0.00804	0.04605	chromosome
XCQ_RS11760	lapB	lipopolysaccharide assembly protein LapB	0	4e-05	chromosome
XCQ_RS11765	-	LapA family protein	0	4e-05	chromosome
XCQ_RS11770	-	integration host factor subunit beta	0	0	chromosome
XCQ_RS11775	rpsA	30S ribosomal protein S1	0	0	chromosome
XCQ_RS11790	-	hypothetical protein	0	0	chromosome
XCQ_RS11795	-	agmatine deiminase family protein	0	0	chromosome
XCQ_RS11800	-	carbon-nitrogen hydrolase	0.00103	0.00667	chromosome
XCQ_RS11925	-	heme lyase CcmF/NrfE family subunit	0	0	chromosome
XCQ_RS12055	cysS	cysteine--tRNA ligase	0.00657	0.03799	chromosome
XCQ_RS12070	dksA	RNA polymerase-binding protein DksA	0	0	chromosome
XCQ_RS12075	-	hypothetical protein	0	0	chromosome
XCQ_RS12080	yidD	membrane protein insertion efficiency factor YidD	0	0	chromosome
XCQ_RS12085	-	dihydroorotase	0	0	chromosome
XCQ_RS12165	-	bifunctional 3-demethylubiquinone 3-O-methyltransferase/2-octaprenyl-6-hydroxy phenol methylase	0	0	chromosome
XCQ_RS12170	-	TRZ/ATZ family hydrolase	0	0	chromosome
XCQ_RS12180	efp	elongation factor P	0.00303	0.01852	chromosome
XCQ_RS12450	-	plasmid-related protein	0	0	chromosome
XCQ_RS12455	-	N-6 DNA methylase	0	0	chromosome
XCQ_RS12615	-	DUF4105 domain-containing protein	0	2e-05	chromosome
XCQ_RS12680	-	glutamine synthetase family protein	0	0	chromosome
XCQ_RS12705	-	hypothetical protein	0	0	chromosome
XCQ_RS12840	secF	protein translocase subunit SecF	0	0	chromosome
XCQ_RS12845	secD	protein translocase subunit SecD	0	0	chromosome
XCQ_RS12850	yajC	preprotein translocase subunit YajC	0	0	chromosome
XCQ_RS12855	tgt	tRNA guanosine(34) transglycosylase Tgt	0	0	chromosome
XCQ_RS13060	ftsY	signal recognition particle-docking protein FtsY	0	0	chromosome
XCQ_RS13085	-	KGG domain-containing protein	0.0008	0.00529	chromosome
XCQ_RS13130	dxs	1-deoxy-D-xylulose-5-phosphate synthase	0	0	chromosome
XCQ_RS13195	-	glycosyltransferase	0	0	chromosome
XCQ_RS13215	-	hypothetical protein	0	0	chromosome
XCQ_RS13250	pheT	phenylalanine--tRNA ligase subunit beta	0	0	chromosome
XCQ_RS13255	pheS	phenylalanine--tRNA ligase subunit alpha	0	0	chromosome
XCQ_RS13260	rplT	50S ribosomal protein L20	0	0	chromosome
XCQ_RS13265	rpmI	50S ribosomal protein L35	0	0	chromosome
XCQ_RS13270	infC	translation initiation factor IF-3	0	0	chromosome
XCQ_RS13275	thrS	threonine--tRNA ligase	0	0	chromosome
XCQ_RS13685	-	5-(carboxyamino)imidazole ribonucleotide synthase	0	0	chromosome
XCQ_RS13690	purE	5-(carboxyamino)imidazole ribonucleotide mutase	0	0	chromosome
XCQ_RS13715	rpsO	30S ribosomal protein S15	0	0	chromosome
XCQ_RS13725	rbfA	30S ribosome-binding factor RbfA	0	0	chromosome
XCQ_RS13730	infB	translation initiation factor IF-2	0	0	chromosome
XCQ_RS13735	nusA	transcription termination factor NusA	0	2e-05	chromosome
XCQ_RS13755	-	NADH-quinone oxidoreductase subunit M	0	0	chromosome
XCQ_RS13765	nuoK	NADH-quinone oxidoreductase subunit NuoK	0	0	chromosome
XCQ_RS13770	-	NADH-quinone oxidoreductase subunit J	0	0	chromosome
XCQ_RS13775	nuoI	NADH-quinone oxidoreductase subunit NuoI	0	0	chromosome
XCQ_RS13780	nuoH	NADH-quinone oxidoreductase subunit NuoH	0	0	chromosome
XCQ_RS13785	nuoG	NADH-quinone oxidoreductase subunit NuoG	0	0	chromosome
XCQ_RS13790	nuoF	NADH-quinone oxidoreductase subunit NuoF	0	0	chromosome
XCQ_RS13795	nuoE	NADH-quinone oxidoreductase subunit NuoE	0	0	chromosome
XCQ_RS13800	-	NADH-quinone oxidoreductase subunit D	0	0	chromosome
XCQ_RS13805	-	NADH-quinone oxidoreductase subunit C	2e-05	0.0002	chromosome
XCQ_RS13865	glmM	phosphoglucosamine mutase	0	0	chromosome
XCQ_RS13870	accD	acetyl-CoA carboxylase%2C carboxyltransferase subunit beta	0	0	chromosome
XCQ_RS13920	-	aspartate-semialdehyde dehydrogenase	0.00013	0.00092	chromosome
XCQ_RS13930	aroC	chorismate synthase	0	0	chromosome
XCQ_RS13945	asd	archaetidylserine decarboxylase	0.00019	0.00134	chromosome
XCQ_RS14045	-	rhomboid family intramembrane serine protease	0.00098	0.00637	chromosome
XCQ_RS14050	-	MGMT family protein	0.00098	0.00637	chromosome
XCQ_RS14195	nadD	nicotinate-nucleotide adenylyltransferase	0	0	chromosome
XCQ_RS14200	holA	DNA polymerase III subunit delta	0	0	chromosome
XCQ_RS14205	lptE	LPS assembly lipoprotein LptE	0	0	chromosome
XCQ_RS14210	leuS	leucine--tRNA ligase	0	0	chromosome
XCQ_RS14295	-	plasmid pRiA4b ORF-3 family protein	0.00067	0.00447	chromosome
XCQ_RS14360	-	sensor domain-containing diguanylate cyclase	0	0	chromosome
XCQ_RS14365	-	pseudouridine synthase	0	0	chromosome
XCQ_RS14485	-	hypothetical protein	0.00012	0.0009	chromosome
XCQ_RS14490	-	aldo/keto reductase	0.00012	0.0009	chromosome
XCQ_RS14515	-	cupin domain-containing protein	0.00248	0.01528	chromosome
XCQ_RS14545	-	transcriptional repressor	0	0	chromosome
XCQ_RS14550	gltX	glutamate--tRNA ligase	0	0	chromosome
XCQ_RS14680	-	hypothetical protein	0.00026	0.00182	chromosome
XCQ_RS14685	gpmA	2%2C3-diphosphoglycerate-dependent phosphoglycerate mutase	0.00026	0.00182	chromosome
XCQ_RS14800	-	polyprenyl synthetase family protein	0.00087	0.00572	chromosome
XCQ_RS14815	-	hypothetical protein	0	0	chromosome
XCQ_RS14820	-	hypothetical protein	0	0	chromosome
XCQ_RS14825	-	bifunctional aspartate kinase/diaminopimelate decarboxylase	0	0	chromosome
XCQ_RS14850	-	aspartate carbamoyltransferase catalytic subunit	0	0	chromosome
XCQ_RS14855	ruvX	Holliday junction resolvase RuvX	0	0	chromosome
XCQ_RS14940	-	SUF system Fe-S cluster assembly regulator	0	0	chromosome
XCQ_RS14945	sufB	Fe-S cluster assembly protein SufB	0	0	chromosome
XCQ_RS14950	sufC	Fe-S cluster assembly ATPase SufC	0	0	chromosome
XCQ_RS14955	sufD	Fe-S cluster assembly protein SufD	0	0	chromosome
XCQ_RS14965	-	GNAT family N-acetyltransferase	0.00874	0.04969	chromosome
XCQ_RS14970	-	non-heme iron oxygenase ferredoxin subunit	0.00874	0.04969	chromosome
XCQ_RS15050	hda	DnaA regulatory inactivator Hda	0	0	chromosome
XCQ_RS15055	-	AI-2E family transporter	0	0	chromosome
XCQ_RS15065	purM	phosphoribosylformylglycinamidine cyclo-ligase	0	0	chromosome
XCQ_RS15090	-	hypothetical protein	0	0	chromosome
XCQ_RS15095	murA	UDP-N-acetylglucosamine 1-carboxyvinyltransferase	0	0	chromosome
XCQ_RS15100	-	BolA/IbaG family iron-sulfur metabolism protein	0	0	chromosome
XCQ_RS15105	-	KpsF/GutQ family sugar-phosphate isomerase	0	0	chromosome
XCQ_RS15115	lptC	LPS export ABC transporter periplasmic protein LptC	0	0	chromosome
XCQ_RS15120	lptA	lipopolysaccharide transport periplasmic protein LptA	0	2e-05	chromosome
XCQ_RS15125	lptB	LPS export ABC transporter ATP-binding protein	0	2e-05	chromosome
XCQ_RS15130	-	RNA polymerase factor sigma-54	0.00026	0.00185	chromosome
XCQ_RS15135	raiA	ribosome-associated translation inhibitor RaiA	0.00026	0.00185	chromosome
XCQ_RS15145	hprK	HPr(Ser) kinase/phosphatase	2e-05	0.00019	chromosome
XCQ_RS15220	-	LuxR family transcriptional regulator	0	0	chromosome
XCQ_RS15225	-	hypothetical protein	0	0	chromosome
XCQ_RS15245	-	hypothetical protein	0.00033	0.00232	chromosome
XCQ_RS15305	-	DUF350 domain-containing protein	0	0	chromosome
XCQ_RS15310	-	YjfK family protein	0	0	chromosome
XCQ_RS15345	-	WGR domain-containing protein	0	1e-05	chromosome
XCQ_RS15350	hemE	uroporphyrinogen decarboxylase	0	1e-05	chromosome
XCQ_RS15500	-	peptide chain release factor 3	0	4e-05	chromosome
XCQ_RS15565	-	DUF1304 domain-containing protein	1e-05	5e-05	chromosome
XCQ_RS15600	-	NfeD family protein	4e-05	0.00029	chromosome
XCQ_RS15605	-	SPFH/Band 7/PHB domain protein	4e-05	0.00029	chromosome
XCQ_RS15615	mazG	nucleoside triphosphate pyrophosphohydrolase	0.00054	0.00369	chromosome
XCQ_RS15620	cysQ	3'(2')%2C5'-bisphosphate nucleotidase CysQ	0.00054	0.00369	chromosome
XCQ_RS15790	gshB	glutathione synthase	0.00232	0.01437	chromosome
XCQ_RS15975	pal	peptidoglycan-associated lipoprotein Pal	0	0	chromosome
XCQ_RS15980	tolB	Tol-Pal system beta propeller repeat protein TolB	0	0	chromosome
XCQ_RS15985	tolA	cell envelope integrity protein TolA	0	0	chromosome
XCQ_RS15990	tolR	protein TolR	0	0	chromosome
XCQ_RS15995	tolQ	protein TolQ	0	0	chromosome
XCQ_RS16020	ruvA	Holliday junction branch migration protein RuvA	0	0	chromosome
XCQ_RS16025	ruvC	crossover junction endodeoxyribonuclease RuvC	0	0	chromosome
XCQ_RS16035	-	alpha/beta fold hydrolase	0	1e-05	chromosome
XCQ_RS16040	-	GNAT family N-acetyltransferase	0	1e-05	chromosome
XCQ_RS16045	aspS	aspartate--tRNA ligase	0	0	chromosome
XCQ_RS16070	-	hypothetical protein	0	0	chromosome
XCQ_RS16225	cobD	threonine-phosphate decarboxylase CobD	0.00604	0.03506	chromosome
XCQ_RS16235	cobO	cob(I)yrinic acid a%2Cc-diamide adenosyltransferase	0.0001	0.00075	chromosome
XCQ_RS16240	-	hypothetical protein	0.0001	0.00075	chromosome
XCQ_RS16245	-	hypothetical protein	2e-05	0.00017	chromosome
XCQ_RS16280	-	LLM class flavin-dependent oxidoreductase	0	0	chromosome
XCQ_RS16375	-	outer membrane protein assembly factor BamD	2e-05	0.00016	chromosome
XCQ_RS16495	-	A24 family peptidase	4e-05	0.0003	chromosome
XCQ_RS17120	tkt	transketolase	0	0	chromosome
XCQ_RS17155	-	MoxR family ATPase	0	0	chromosome
XCQ_RS17200	-	citrate synthase	0	4e-05	chromosome
XCQ_RS17215	recG	ATP-dependent DNA helicase RecG	0	0	chromosome
XCQ_RS17220	-	RidA family protein	0	0	chromosome
XCQ_RS17225	-	bifunctional (p)ppGpp synthetase/guanosine-3'%2C5'-bis(diphosphate) 3'-pyrophosphohydrolase	0	0	chromosome
XCQ_RS17575	waaA	lipid IV(A) 3-deoxy-D-manno-octulosonic acid transferase	1e-05	7e-05	chromosome
XCQ_RS17605	-	NADP-dependent malic enzyme	0	0	chromosome
XCQ_RS17720	rsgA	ribosome small subunit-dependent GTPase A	3e-05	0.00024	chromosome
XCQ_RS17775	-	cellulase	0	0	chromosome
XCQ_RS18000	lptF	LPS export ABC transporter permease LptF	0	0	chromosome
XCQ_RS18005	-	leucyl aminopeptidase	2e-05	0.00016	chromosome
XCQ_RS18020	-	valine--tRNA ligase	0	0	chromosome
XCQ_RS18050	-	hypothetical protein	7e-05	0.00053	chromosome
XCQ_RS18065	-	proline--tRNA ligase	0	0	chromosome
XCQ_RS18105	-	electron transfer flavoprotein-ubiquinone oxidoreductase	2e-05	0.00013	chromosome
XCQ_RS18140	rfbD	dTDP-4-dehydrorhamnose reductase	0.00018	0.00132	chromosome
XCQ_RS18165	-	electron transfer flavoprotein subunit alpha/FixB family protein	0	4e-05	chromosome
XCQ_RS18465	glmU	bifunctional UDP-N-acetylglucosamine diphosphorylase/glucosamine-1-phosphate N-acetyltransferase GlmU	0.00163	0.01025	chromosome
XCQ_RS18480	-	F0F1 ATP synthase subunit epsilon	0	0	chromosome
XCQ_RS18485	atpD	F0F1 ATP synthase subunit beta	0	0	chromosome
XCQ_RS18490	atpG	F0F1 ATP synthase subunit gamma	0	0	chromosome
XCQ_RS18495	atpA	F0F1 ATP synthase subunit alpha	0	0	chromosome
XCQ_RS18500	-	F0F1 ATP synthase subunit delta	0	0	chromosome
XCQ_RS18505	-	F0F1 ATP synthase subunit B	0	0	chromosome
XCQ_RS18510	atpE	F0F1 ATP synthase subunit C	0	1e-05	chromosome
XCQ_RS18515	atpB	F0F1 ATP synthase subunit A	0	1e-05	chromosome
XCQ_RS18535	lpdA	dihydrolipoyl dehydrogenase	0	0	chromosome
XCQ_RS18545	-	dihydrolipoyllysine-residue acetyltransferase	0	0	chromosome
XCQ_RS18565	-	hypothetical protein	0.00477	0.02819	chromosome
XCQ_RS18570	-	hypothetical protein	0.00477	0.02819	chromosome
XCQ_RS18680	alr	alanine racemase	5e-05	0.00042	chromosome
XCQ_RS18850	-	ferritin-like domain-containing protein	0.0018	0.01127	chromosome
XCQ_RS18955	-	DUF4142 domain-containing protein	4e-05	0.0003	chromosome
XCQ_RS18960	-	glutathione-dependent formaldehyde dehydrogenase	4e-05	0.0003	chromosome
XCQ_RS19015	-	DUF3526 domain-containing protein	0	0	chromosome
XCQ_RS19155	rpoD	RNA polymerase sigma factor RpoD	0	0	chromosome
XCQ_RS19180	ribA	GTP cyclohydrolase II RibA	0.00016	0.00118	chromosome
XCQ_RS19220	fmt	methionyl-tRNA formyltransferase	0.00199	0.01238	chromosome
XCQ_RS19255	-	DNA topoisomerase I	0	0	chromosome
XCQ_RS19285	sppA	signal peptide peptidase SppA	0	0	chromosome
XCQ_RS19310	-	primosomal protein N'	0	0	chromosome
XCQ_RS19320	-	NYN domain-containing protein	0.0009	0.0059	chromosome
XCQ_RS19325	-	hypothetical protein	0	1e-05	chromosome
XCQ_RS19330	-	NAD(P)/FAD-dependent oxidoreductase	0	1e-05	chromosome
XCQ_RS19340	rpoH	RNA polymerase sigma factor RpoH	0.0033	0.02009	chromosome
XCQ_RS19375	rho	transcription termination factor Rho	0	0	chromosome
XCQ_RS19390	-	hypothetical protein	0	0	chromosome
XCQ_RS19395	-	NADP-dependent isocitrate dehydrogenase	0	0	chromosome
XCQ_RS19485	-	hypothetical protein	0.00594	0.03462	chromosome
XCQ_RS19575	tsaD	tRNA (adenosine(37)-N6)-threonylcarbamoyltransferase complex transferase subunit TsaD	0.00107	0.00688	chromosome
XCQ_RS19595	dnaG	DNA primase	0	0	chromosome
XCQ_RS19740	-	ParB/RepB/Spo0J family partition protein	0.00058	0.00394	chromosome
XCQ_RS19780	coaBC	bifunctional phosphopantothenoylcysteine decarboxylase/phosphopantothenate--cysteine ligase CoaBC	0	0	chromosome
XCQ_RS19790	argS	arginine--tRNA ligase	0	0	chromosome
XCQ_RS19795	-	SPOR domain-containing protein	0	0	chromosome
XCQ_RS19825	speA	arginine decarboxylase	0	0	chromosome
XCQ_RS20095	-	tryptophan--tRNA ligase	0	2e-05	chromosome
XCQ_RS20160	birA	bifunctional biotin--[acetyl-CoA-carboxylase] ligase/biotin operon repressor BirA	0.00042	0.00292	chromosome
XCQ_RS20185	-	ATP-binding protein	0	0	chromosome
XCQ_RS20190	-	response regulator transcription factor	0	0	chromosome
XCQ_RS20270	hemB	porphobilinogen synthase	0.0024	0.01482	chromosome
XCQ_RS20335	-	ABC transporter permease	0	0	chromosome
XCQ_RS20340	-	ATP-binding cassette domain-containing protein	0	0	chromosome
XCQ_RS20420	-	hypothetical protein	0.00077	0.00516	chromosome
XCQ_RS20430	-	acyl-CoA thioesterase	0.00077	0.00516	chromosome
XCQ_RS20435	-	hypothetical protein	0	0	chromosome
XCQ_RS20440	-	thioredoxin family protein	0	0	chromosome
XCQ_RS20445	-	flavodoxin	0	0	chromosome
XCQ_RS20450	-	ribonucleotide-diphosphate reductase subunit beta	0	0	chromosome
XCQ_RS20455	-	ribonucleoside-diphosphate reductase subunit alpha	0	0	chromosome
XCQ_RS20500	-	ankyrin repeat domain-containing protein	0	0	chromosome
XCQ_RS20635	hemF	oxygen-dependent coproporphyrinogen oxidase	0.00845	0.04817	chromosome
XCQ_RS20745	-	RNA polymerase sigma factor	1e-05	0.0001	chromosome
XCQ_RS20750	-	FecR domain-containing protein	1e-05	0.0001	chromosome
XCQ_RS20820	-	type VI secretion system tube protein Hcp	0	0	chromosome
XCQ_RS20830	tssB	type VI secretion system contractile sheath small subunit	0	0	chromosome
XCQ_RS21150	glyS	glycine--tRNA ligase subunit beta	0	0	chromosome
XCQ_RS21155	glyQ	glycine--tRNA ligase subunit alpha	0	0	chromosome
XCQ_RS21175	-	hypothetical protein	0.00206	0.01279	chromosome
XCQ_RS21190	tatA	Sec-independent protein translocase subunit TatA	0	0	chromosome
XCQ_RS21200	hemH	ferrochelatase	0	0	chromosome
XCQ_RS21470	plsB	glycerol-3-phosphate 1-O-acyltransferase PlsB	0	0	chromosome
XCQ_RS21500	pyrF	orotidine-5'-phosphate decarboxylase	0	0	chromosome
XCQ_RS21505	-	5'-nucleotidase%2C lipoprotein e(P4) family	0	0	chromosome
XCQ_RS21525	-	UvrD-helicase domain-containing protein	0	0	chromosome
XCQ_RS21730	-	hypothetical protein	0.00049	0.00335	chromosome
XCQ_RS21810	recC	exodeoxyribonuclease V subunit gamma	0	0	chromosome
XCQ_RS21845	-	STAS domain-containing protein	7e-05	0.00049	chromosome
XCQ_RS21985	yidC	membrane protein insertase YidC	0	0	chromosome
XCQ_RS22000	-	replication initiation protein	4e-05	0.00025	pXAC33
XCQ_RS22010	-	hypothetical protein	0	0	pXAC33
XCQ_RS22015	-	plasmid pRiA4b ORF-3 family protein	0	0	pXAC33
XCQ_RS22020	-	hypothetical protein	0	0	pXAC33
XCQ_RS22025	-	hypothetical protein	0	0	pXAC33
XCQ_RS22215	-	hypothetical protein	4e-05	0.00025	pXAC64
XCQ_RS22220	-	hypothetical protein	4e-05	0.00025	pXAC64

### Sheet: high-fitness cost genes
Gene ID	Name	Function annotation	P-value	adjusted P-value	Position
XCQ_RS00600	-	BatA domain-containing protein	5e-05	0.00039	chromosome
XCQ_RS00715	-	hypothetical protein	9e-05	0.00068	chromosome
XCQ_RS00815	-	metallophosphatase family protein	0	0	chromosome
XCQ_RS01520	hrpB	ATP-dependent helicase HrpB	0	0	chromosome
XCQ_RS01640	-	MFS transporter	0.0001	0.00072	chromosome
XCQ_RS01695	-	efflux RND transporter permease subunit	0	0	chromosome
XCQ_RS01740	kdgT	2-keto-3-deoxygluconate transporter	0	0	chromosome
XCQ_RS01780	-	phage integrase N-terminal SAM-like domain-containing protein	0.00012	0.0009	chromosome
XCQ_RS01790	-	cellulase family glycosylhydrolase	1e-05	5e-05	chromosome
XCQ_RS01845	pobA	4-hydroxybenzoate 3-monooxygenase	0	0	chromosome
XCQ_RS02105	-	HrpB1 family type III secretion system apparatus protein	0	0	chromosome
XCQ_RS02215	treY	malto-oligosyltrehalose synthase	0	2e-05	chromosome
XCQ_RS02310	-	tryptophan 2%2C3-dioxygenase family protein	0	2e-05	chromosome
XCQ_RS02575	-	hypothetical protein	0	0	chromosome
XCQ_RS02645	-	CDP-alcohol phosphatidyltransferase family protein	0	0	chromosome
XCQ_RS02665	-	TIGR04222 domain-containing membrane protein	2e-05	0.00017	chromosome
XCQ_RS02670	-	CDP-alcohol phosphatidyltransferase family protein	2e-05	0.00017	chromosome
XCQ_RS02740	-	protein-disulfide reductase DsbD	0.00053	0.00364	chromosome
XCQ_RS02745	-	divalent-cation tolerance protein CutA	0.00048	0.00331	chromosome
XCQ_RS02800	-	TonB-dependent receptor	0	0	chromosome
XCQ_RS02815	-	hypothetical protein	3e-05	0.00021	chromosome
XCQ_RS02960	aceE	pyruvate dehydrogenase (acetyl-transferring)%2C homodimeric type	0	0	chromosome
XCQ_RS03280	-	MFS transporter	0	0	chromosome
XCQ_RS03355	mreC	rod shape-determining protein MreC	0	0	chromosome
XCQ_RS03415	-	carboxy terminal-processing peptidase	0.00107	0.00688	chromosome
XCQ_RS03440	-	nicotinate phosphoribosyltransferase	0.0039	0.02326	chromosome
XCQ_RS03485	-	ATP-binding protein	0.00168	0.01057	chromosome
XCQ_RS03535	-	TonB-dependent receptor	0	0	chromosome
XCQ_RS03590	-	type II secretion system protein GspM	0.00045	0.0031	chromosome
XCQ_RS03605	-	DUF4982 domain-containing protein	0	1e-05	chromosome
XCQ_RS03850	kdpA	potassium-transporting ATPase subunit KdpA	5e-05	0.0004	chromosome
XCQ_RS03855	kdpB	potassium-transporting ATPase subunit KdpB	0	0	chromosome
XCQ_RS04390	pdxA	4-hydroxythreonine-4-phosphate dehydrogenase PdxA	0	0	chromosome
XCQ_RS04615	-	LysR substrate-binding domain-containing protein	3e-05	0.00024	chromosome
XCQ_RS04620	ahpF	alkyl hydroperoxide reductase subunit F	3e-05	0.00024	chromosome
XCQ_RS05030	rpmD	50S ribosomal protein L30	0	0	chromosome
XCQ_RS05285	ppk1	polyphosphate kinase 1	0	0	chromosome
XCQ_RS05290	phoR	phosphate regulon sensor histidine kinase PhoR	0	0	chromosome
XCQ_RS05740	mltG	endolytic transglycosylase MltG	0	2e-05	chromosome
XCQ_RS06035	-	DUF763 domain-containing protein	0	3e-05	chromosome
XCQ_RS06495	-	response regulator	0	0	chromosome
XCQ_RS06535	ffh	signal recognition particle protein	0.00384	0.02293	chromosome
XCQ_RS06685	rpoE	RNA polymerase sigma factor RpoE	0	2e-05	chromosome
XCQ_RS06900	-	cation diffusion facilitator family transporter	0.00027	0.00187	chromosome
XCQ_RS06905	-	zinc ribbon domain-containing protein YjdM	0.00027	0.00187	chromosome
XCQ_RS06980	-	cyclopropane-fatty-acyl-phospholipid synthase family protein	0	0	chromosome
XCQ_RS07000	-	anti-sigma factor	0	0	chromosome
XCQ_RS07130	dnaE	DNA polymerase III subunit alpha	0	0	chromosome
XCQ_RS07155	lpxD	UDP-3-O-(3-hydroxymyristoyl)glucosamine N-acyltransferase	0	0	chromosome
XCQ_RS07480	-	NAD(P)H-dependent oxidoreductase	0	0	chromosome
XCQ_RS07820	-	cupin domain-containing protein	0	0	chromosome
XCQ_RS08010	pstB	phosphate ABC transporter ATP-binding protein PstB	1e-05	6e-05	chromosome
XCQ_RS08145	-	DUF2461 domain-containing protein	0	0	chromosome
XCQ_RS08220	-	hypothetical protein	0.00546	0.032	chromosome
XCQ_RS08225	-	response regulator transcription factor	0.00023	0.00163	chromosome
XCQ_RS08260	-	hypothetical protein	0	0	chromosome
XCQ_RS08290	smc	chromosome segregation protein SMC	0	0	chromosome
XCQ_RS08425	pheA	prephenate dehydratase	0	0	chromosome
XCQ_RS08430	aroA	3-phosphoshikimate 1-carboxyvinyltransferase	0	0	chromosome
XCQ_RS08510	-	cytochrome c-type biogenesis protein CcmH	0	2e-05	chromosome
XCQ_RS08660	-	ABC transporter ATP-binding protein/permease	1e-05	9e-05	chromosome
XCQ_RS08850	alaS	alanine--tRNA ligase	0.00189	0.01182	chromosome
XCQ_RS08940	-	hypothetical protein	0	0	chromosome
XCQ_RS09255	thrA	bifunctional aspartate kinase/homoserine dehydrogenase I	0.00063	0.00426	chromosome
XCQ_RS09305	hisC	histidinol-phosphate transaminase	0	0	chromosome
XCQ_RS09470	carB	carbamoyl-phosphate synthase large subunit	0	0	chromosome
XCQ_RS09555	-	long-chain fatty acid--CoA ligase	1e-05	0.00011	chromosome
XCQ_RS09560	-	hypothetical protein	1e-05	0.00011	chromosome
XCQ_RS09565	acnA	aconitate hydratase AcnA	0.00016	0.00118	chromosome
XCQ_RS09595	-	chemotaxis response regulator protein-glutamate methylesterase	0	1e-05	chromosome
XCQ_RS10055	flgK	flagellar hook-associated protein FlgK	0.00109	0.00699	chromosome
XCQ_RS10175	clpA	ATP-dependent Clp protease ATP-binding subunit ClpA	0	0	chromosome
XCQ_RS10185	aat	leucyl/phenylalanyl-tRNA--protein transferase	0	0	chromosome
XCQ_RS10260	-	helix-turn-helix domain-containing protein	0	0	chromosome
XCQ_RS10440	-	RNA-binding transcriptional accessory protein	0	0	chromosome
XCQ_RS10445	-	PAS domain S-box protein	2e-05	0.00015	chromosome
XCQ_RS10505	-	efflux RND transporter permease subunit	4e-05	0.00029	chromosome
XCQ_RS10515	edd	phosphogluconate dehydratase	0	0	chromosome
XCQ_RS10610	-	biopolymer transporter ExbD	0	0	chromosome
XCQ_RS10665	-	non-ribosomal peptide synthetase	0	0	chromosome
XCQ_RS10735	-	Rne/Rng family ribonuclease	0	3e-05	chromosome
XCQ_RS10865	-	A coat protein	0.00013	0.00093	chromosome
XCQ_RS11060	-	MFS transporter	0	0	chromosome
XCQ_RS11065	-	amidohydrolase	0	0	chromosome
XCQ_RS11690	-	TIGR03756 family integrating conjugative element protein	0	0	chromosome
XCQ_RS11725	guaB	IMP dehydrogenase	1e-05	0.00011	chromosome
XCQ_RS11815	-	endonuclease/exonuclease/phosphatase family protein	0.0011	0.00709	chromosome
XCQ_RS11835	-	sugar ABC transporter substrate-binding protein	1e-05	0.0001	chromosome
XCQ_RS11875	-	pseudouridine synthase	0.00031	0.00217	chromosome
XCQ_RS12100	eat	ethanolamine permease	0.00371	0.02226	chromosome
XCQ_RS12315	-	N-acetylmuramoyl-L-alanine amidase	0	0	chromosome
XCQ_RS12685	-	FAD-binding oxidoreductase	0	0	chromosome
XCQ_RS12700	-	MHS family MFS transporter	0	0	chromosome
XCQ_RS12710	-	FdhF/YdeP family oxidoreductase	1e-05	7e-05	chromosome
XCQ_RS12760	-	NAD-glutamate dehydrogenase	0	0	chromosome
XCQ_RS12770	-	efflux RND transporter periplasmic adaptor subunit	0.00076	0.00508	chromosome
XCQ_RS12960	-	family 43 glycosylhydrolase	6e-05	0.00046	chromosome
XCQ_RS13015	-	DUF885 family protein	0.00041	0.00283	chromosome
XCQ_RS13025	-	aldehyde dehydrogenase family protein	0.00116	0.00743	chromosome
XCQ_RS13135	-	glycosyl transferase	0	0	chromosome
XCQ_RS13190	-	lipopolysaccharide biosynthesis protein	0	0	chromosome
XCQ_RS13310	-	TonB-dependent receptor	0	0	chromosome
XCQ_RS13520	-	terminase ATPase subunit family protein	0	0	chromosome
XCQ_RS13525	-	GPO family capsid scaffolding protein	0	0	chromosome
XCQ_RS13710	pnp	polyribonucleotide nucleotidyltransferase	0.00071	0.00476	chromosome
XCQ_RS13750	nuoN	NADH-quinone oxidoreductase subunit NuoN	0	0	chromosome
XCQ_RS13860	-	isopenicillin N synthase family oxygenase	0	0	chromosome
XCQ_RS14040	-	M13 family metallopeptidase	0	0	chromosome
XCQ_RS14305	-	efflux RND transporter permease subunit	0	0	chromosome
XCQ_RS14350	-	DUF72 domain-containing protein	0	3e-05	chromosome
XCQ_RS14355	-	DMT family transporter	0	0	chromosome
XCQ_RS14520	-	TetR/AcrR family transcriptional regulator	0.00248	0.01528	chromosome
XCQ_RS14535	-	efflux RND transporter periplasmic adaptor subunit	0	0	chromosome
XCQ_RS14675	-	M13 family peptidase	0	1e-05	chromosome
XCQ_RS14810	murD	UDP-N-acetylmuramoyl-L-alanine--D-glutamate ligase	0	0	chromosome
XCQ_RS14860	-	YqgE/AlgH family protein	0	0	chromosome
XCQ_RS15060	-	DUF2066 domain-containing protein	0	0	chromosome
XCQ_RS15110	-	HAD family hydrolase	0	0	chromosome
XCQ_RS15230	-	APC family permease	0	0	chromosome
XCQ_RS15250	-	MBL fold metallo-hydrolase	0.00033	0.00232	chromosome
XCQ_RS15255	-	tryptophan 7-halogenase	0	0	chromosome
XCQ_RS15260	-	cupin-like domain-containing protein	0	0	chromosome
XCQ_RS15340	aroB	3-dehydroquinate synthase	0.00293	0.01793	chromosome
XCQ_RS15480	-	homoserine dehydrogenase	1e-05	0.00011	chromosome
XCQ_RS15485	-	O-succinylhomoserine (thiol)-lyase	1e-05	0.00011	chromosome
XCQ_RS15570	-	MFS transporter	1e-05	5e-05	chromosome
XCQ_RS15705	-	GH92 family glycosyl hydrolase	0	0	chromosome
XCQ_RS15830	-	hypothetical protein	0	3e-05	chromosome
XCQ_RS15965	queE	7-carboxy-7-deazaguanine synthase QueE	0	1e-05	chromosome
XCQ_RS15970	ybgF	tol-pal system protein YbgF	0	1e-05	chromosome
XCQ_RS16030	-	YebC/PmpR family DNA-binding transcriptional regulator	0	0	chromosome
XCQ_RS16065	-	TonB-dependent receptor	0	0	chromosome
XCQ_RS16075	-	phospholipase C%2C phosphocholine-specific	0	0	chromosome
XCQ_RS16110	-	TonB-dependent receptor	0	1e-05	chromosome
XCQ_RS16170	-	IucA/IucC family siderophore biosynthesis protein	1e-05	0.0001	chromosome
XCQ_RS16250	btuB	TonB-dependent vitamin B12 receptor	2e-05	0.00017	chromosome
XCQ_RS16285	-	TonB-dependent receptor	0.00015	0.00108	chromosome
XCQ_RS16305	-	lysozyme inhibitor LprI family protein	0.00519	0.0305	chromosome
XCQ_RS16500	coaE	dephospho-CoA kinase	4e-05	0.0003	chromosome
XCQ_RS16795	-	SLC13 family permease	0	1e-05	chromosome
XCQ_RS16885	-	hypothetical protein	0	4e-05	chromosome
XCQ_RS16890	-	hypothetical protein	1e-05	0.00012	chromosome
XCQ_RS17150	-	DUF58 domain-containing protein	0	0	chromosome
XCQ_RS17265	-	DUF1631 domain-containing protein	0	2e-05	chromosome
XCQ_RS17360	azu	azurin	0.00365	0.02192	chromosome
XCQ_RS17500	-	methyl-accepting chemotaxis protein	0	0	chromosome
XCQ_RS17635	-	LysR family transcriptional regulator	0	2e-05	chromosome
XCQ_RS17660	-	ABC transporter substrate-binding protein	0.00016	0.00118	chromosome
XCQ_RS17675	-	OprO/OprP family phosphate-selective porin	0.00114	0.00732	chromosome
XCQ_RS17700	-	TonB-dependent receptor	0	0	chromosome
XCQ_RS17705	-	amylosucrase	0	0	chromosome
XCQ_RS17820	bcsA	UDP-forming cellulose synthase catalytic subunit	0.00103	0.00667	chromosome
XCQ_RS17950	-	S8 family serine peptidase	0	0	chromosome
XCQ_RS17955	-	membrane protein	0	0	chromosome
XCQ_RS17970	purL	phosphoribosylformylglycinamidine synthase	0	0	chromosome
XCQ_RS18055	pssA	CDP-diacylglycerol--serine O-phosphatidyltransferase	7e-05	0.00053	chromosome
XCQ_RS18145	rfbC	dTDP-4-dehydrorhamnose 3%2C5-epimerase	0.00018	0.00132	chromosome
XCQ_RS18160	-	electron transfer flavoprotein subunit beta/FixA family protein	0	4e-05	chromosome
XCQ_RS18425	glmS	glutamine--fructose-6-phosphate transaminase (isomerizing)	0.00261	0.01601	chromosome
XCQ_RS18475	-	chorismate mutase	0	0	chromosome
XCQ_RS18540	-	hypothetical protein	0	0	chromosome
XCQ_RS19250	-	RDD family protein	0.00118	0.00753	chromosome
XCQ_RS19475	-	VOC family protein	0.00062	0.0042	chromosome
XCQ_RS19560	-	PQQ-dependent sugar dehydrogenase	0	0	chromosome
XCQ_RS19565	-	glycoside hydrolase family 3 C-terminal domain-containing protein	0	0	chromosome
XCQ_RS19785	radC	DNA repair protein RadC	0	0	chromosome
XCQ_RS20180	-	DUF1800 domain-containing protein	0	0	chromosome
XCQ_RS20215	katB	catalase KatB	8e-05	0.00061	chromosome
XCQ_RS20460	-	DUF475 domain-containing protein	0	0	chromosome
XCQ_RS20465	-	bifunctional acetate--CoA ligase family protein/GNAT family N-acetyltransferase	0	0	chromosome
XCQ_RS20735	-	protein kinase	0	0	chromosome
XCQ_RS20825	tssC	type VI secretion system contractile sheath large subunit	0	0	chromosome
XCQ_RS21075	-	hybrid sensor histidine kinase/response regulator	0	0	chromosome
XCQ_RS21195	-	YSC84-related protein	0	0	chromosome
XCQ_RS21360	uxaC	glucuronate isomerase	0.00019	0.00134	chromosome
XCQ_RS21390	-	TonB-dependent receptor	0	1e-05	chromosome
XCQ_RS21735	-	RluA family pseudouridine synthase	0.00049	0.00335	chromosome
XCQ_RS21800	recD	exodeoxyribonuclease V subunit alpha	0	0	chromosome
XCQ_RS21805	recB	exodeoxyribonuclease V subunit beta	0	0	chromosome
XCQ_RS21850	-	VacJ family lipoprotein	7e-05	0.00049	chromosome
XCQ_RS21980	-	polysaccharide deacetylase family protein	0	0	chromosome
