## Supplemental Table 2 for "The essential genome of *Xanthomonas citri*"

### Sheet: ORFs with no insertion
Gene ID	seq_start	seq_end	Function annotation
gyrB	4979	7423	DNA topoisomerase (ATP-hydrolyzing) subunit B
XCQ_RS00705	159925	160557	response regulator transcription factor
XCQ_RS01240	287947	288105	DUF1328 domain-containing protein
XCQ_RS01245	288190	288410	hypothetical protein
XCQ_RS01255	288887	289531	SCP2 sterol-binding domain-containing protein
XCQ_RS01645	379779	380207	MerR family transcriptional regulator
XCQ_RS01795	414785	414982	proteinase inhibitor
XCQ_RS02375	547862	549406	monovalent cation/H+ antiporter subunit D
XCQ_RS02380	549403	549777	Na+/H+ antiporter subunit C
speD	574344	575138	adenosylmethionine decarboxylase
rplM	576620	577048	50S ribosomal protein L13
XCQ_RS02635	602236	603081	hypothetical protein
purH	603106	604689	bifunctional phosphoribosylaminoimidazolecarboxamide formyltransferase/IMP cyclohydrolase
XCQ_RS02785	632234	632521	co-chaperone GroES
XCQ_RS03045	698392	698503	transcriptional regulator
XCQ_RS03050	698676	698870	hypothetical protein
XCQ_RS03105	710639	711409	DUF72 domain-containing protein
XCQ_RS03350	776879	777925	rod shape-determining protein
rodA	781999	783117	rod shape-determining protein RodA
lipA	791748	792761	lipoyl synthase
XCQ_RS03540	823821	824630	PDZ domain-containing protein
XCQ_RS03620	845023	845745	GntR family transcriptional regulator
XCQ_RS03710	867570	868934	glutamate--cysteine ligase
XCQ_RS03730	873133	873447	hypothetical protein
nrdR	885026	885550	transcriptional regulator NrdR
XCQ_RS03795	885547	886032	GNAT family N-acetyltransferase
XCQ_RS03810	888423	889025	riboflavin synthase
ribH	890498	890962	6%2C7-dimethyl-8-ribityllumazine synthase
nusB	890959	891438	transcription antitermination factor NusB
rsmI	911035	911856	16S rRNA (cytidine(1402)-2'-O)-methyltransferase
mraZ	914713	915168	division/cell wall cluster transcriptional repressor MraZ
rsmH	915183	916241	16S rRNA (cytosine(1402)-N(4))-methyltransferase RsmH
ftsL	916238	916501	cell division protein FtsL
XCQ_RS03945	916554	918422	UDP-N-acetylmuramoyl-L-alanyl-D-glutamate--2%2C6-diaminopimelate ligase
murF	919903	921414	UDP-N-acetylmuramoyl-tripeptide--D-alanyl-D-alanine ligase
mraY	921404	922489	phospho-N-acetylmuramoyl-pentapeptide-transferase
ftsW	922489	923865	putative lipid II flippase FtsW
murG	923862	925142	undecaprenyldiphospho-muramoylpentapeptide beta-N-acetylglucosaminyltransferase
murC	925139	926572	UDP-N-acetylmuramate--L-alanine ligase
XCQ_RS03980	926569	927525	D-alanine--D-alanine ligase
XCQ_RS03985	927632	928468	cell division protein FtsQ/DivIB
ftsA	928465	929700	cell division protein FtsA
secA	934109	936847	preprotein translocase subunit SecA
ahcY	953976	955418	adenosylhomocysteinase
metK	970562	971773	methionine adenosyltransferase
XCQ_RS04245	995297	996010	response regulator transcription factor
lgt	1001624	1002514	prolipoprotein diacylglyceryl transferase
XCQ_RS04285	1002511	1003305	thymidylate synthase
XCQ_RS04290	1003359	1003646	hypothetical protein
XCQ_RS04395	1026187	1027578	peptidylprolyl isomerase
XCQ_RS04560	1054922	1056661	glutamine--tRNA ligase/YqeY domain fusion protein
sufT	1087998	1088552	putative Fe-S cluster assembly protein SufT
hemA	1107221	1108520	glutamyl-tRNA reductase pseudo=true
XCQ_RS04830	1112039	1112998	ribose-phosphate diphosphokinase
secE	1117465	1117872	preprotein translocase subunit SecE
rplK	1118641	1119069	50S ribosomal protein L11
rplA	1119073	1119771	50S ribosomal protein L1
rplJ	1120315	1120848	50S ribosomal protein L10
rplL	1120903	1121268	50S ribosomal protein L7/L12
rpoB	1121548	1125699	DNA-directed RNA polymerase subunit beta
rpsL	1130283	1130657	30S ribosomal protein S12
rpsG	1130670	1131137	30S ribosomal protein S7
fusA	1131275	1133392	elongation factor G
rpsJ	1135098	1135409	30S ribosomal protein S10
rplC	1135421	1136071	50S ribosomal protein L3
rplD	1136084	1136689	50S ribosomal protein L4
rplW	1136686	1136991	50S ribosomal protein L23
rplB	1137002	1137829	50S ribosomal protein L2
rpsC	1138471	1139205	30S ribosomal protein S3
rplP	1139211	1139624	50S ribosomal protein L16
rpmC	1139624	1139809	50S ribosomal protein L29
rpsQ	1139821	1140090	30S ribosomal protein S17
rplN	1140105	1140473	50S ribosomal protein L14
rplX	1140489	1140806	50S ribosomal protein L24
rplE	1140818	1141360	50S ribosomal protein L5
rpsN	1141379	1141684	30S ribosomal protein S14
rpsH	1141889	1142287	30S ribosomal protein S8
rplF	1142303	1142830	50S ribosomal protein L6
rplR	1142919	1143278	50S ribosomal protein L18
rplO	1144168	1144611	50S ribosomal protein L15
secY	1144619	1145983	preprotein translocase subunit SecY
rpsM	1146316	1146672	30S ribosomal protein S13
rpsK	1146683	1147075	30S ribosomal protein S11
rpsD	1147091	1147717	30S ribosomal protein S4
rpoA	1147771	1148769	DNA-directed RNA polymerase subunit alpha
rplQ	1148950	1149333	50S ribosomal protein L17
XCQ_RS05140	1168480	1169577	OmpA family protein
XCQ_RS05400	1220866	1221315	lysozyme
XCQ_RS05415	1223158	1223403	hypothetical protein
rnhA	1243874	1244326	ribonuclease HI
XCQ_RS05540	1245367	1246071	protein phosphatase 2C domain-containing protein
dnaX	1259772	1261841	DNA polymerase III subunit
XCQ_RS05695	1273512	1274030	YceD family protein
rpmF	1274128	1274322	50S ribosomal protein L32
fabD	1276355	1277299	ACP S-malonyltransferase
prpF	1292442	1293641	2-methylaconitate cis-trans isomerase PrpF
minE	1403769	1404026	cell division topological specificity factor MinE
minD	1404029	1404838	septum site-determining protein MinD
rpsT	1427472	1427741	30S ribosomal protein S20
XCQ_RS06350	1429635	1430657	bifunctional riboflavin kinase/FAD synthetase
ileS	1430664	1433495	isoleucine--tRNA ligase
rnc	1530517	1531197	ribonuclease III
era	1531194	1532093	GTPase Era
XCQ_RS06830	1554064	1554405	hypothetical protein
XCQ_RS07005	1588436	1588999	sigma-70 family RNA polymerase sigma factor
XCQ_RS07075	1606293	1606967	DUF502 domain-containing protein
lpxB	1622500	1623786	lipid-A-disaccharide synthase
lpxA	1623816	1624607	acyl-ACP--UDP-N-acetylglucosamine O-acyltransferase
fabZ	1624633	1625091	3-hydroxyacyl-ACP dehydratase FabZ
XCQ_RS07160	1626230	1626421	hypothetical protein
bamA	1626498	1628864	outer membrane protein assembly factor BamA
uppS	1632338	1633096	polyprenyl diphosphate synthase
tsf	1636487	1637365	translation elongation factor Ts
rpsB	1637535	1638332	30S ribosomal protein S2
map	1644850	1645626	type I methionyl aminopeptidase
XCQ_RS07275	1653451	1654503	right-handed parallel beta-helix repeat-containing protein
parC	1662665	1664908	DNA topoisomerase IV subunit A
sucB	1772129	1773340	dihydrolipoyllysine-residue succinyltransferase
XCQ_RS07825	1779051	1779428	DUF3060 domain-containing protein
ligA	1873096	1875597	NAD-dependent DNA ligase LigA
epmA	1875594	1876556	EF-P lysine aminoacylase EpmA
gyrA	1878816	1881515	DNA gyrase subunit A
serS	1904824	1906104	serine--tRNA ligase
XCQ_RS08600	1937685	1938938	O-antigen translocase
XCQ_RS08605	1938935	1939885	glycosyltransferase
kdsA	1968668	1969498	3-deoxy-8-phosphooctulonate synthase
eno	1969980	1971272	phosphopyruvate hydratase
ftsB	1971276	1971641	cell division protein FtsB
ispD	1971638	1972438	2-C-methyl-D-erythritol 4-phosphate cytidylyltransferase
rlmE	1978826	1979458	23S rRNA (uridine(2552)-2'-O)-methyltransferase RlmE
miaA	1982487	1983470	tRNA (adenosine(37)-N6)-dimethylallyltransferase MiaA
csrA	1993817	1994029	carbon storage regulator CsrA
dapA	2006763	2007671	4-hydroxy-tetrahydrodipicolinate synthase
folK	2043014	2043499	2-amino-4-hydroxy-6-hydroxymethyldihydropteridine diphosphokinase
panB	2043535	2044350	3-methyl-2-oxobutanoate hydroxymethyltransferase
murB	2066936	2067988	UDP-N-acetylmuramate dehydrogenase
XCQ_RS09170	2067985	2069040	quinone-dependent dihydroorotate dehydrogenase
XCQ_RS09175	2069046	2069813	class I SAM-dependent methyltransferase
XCQ_RS09180	2069816	2070100	DUF4190 domain-containing protein
hisB	2116052	2117179	bifunctional histidinol-phosphatase/imidazoleglycerol-phosphate dehydratase HisB
mtnC	2123332	2124030	acireductone synthase
XCQ_RS09425	2138785	2139033	ferrous iron transport protein A
XCQ_RS09435	2140891	2141145	hypothetical protein
lysS	2165705	2167222	lysine--tRNA ligase
infA	2337359	2337577	translation initiation factor IF-1
trxB	2339846	2340814	thioredoxin-disulfide reductase
XCQ_RS10265	2361052	2361690	tetratricopeptide repeat protein
bamB	2361690	2362907	outer membrane protein assembly factor BamB
der	2362918	2364315	ribosome biogenesis GTPase
XCQ_RS10495	2405909	2407042	MexH family multidrug efflux RND transporter periplasmic adaptor subunit
pgl	2416833	2417552	6-phosphogluconolactonase
XCQ_RS10545	2422535	2422705	DUF1674 domain-containing protein
sdhC	2422762	2423157	succinate dehydrogenase%2C cytochrome b556 subunit
sdhD	2423154	2423540	succinate dehydrogenase%2C hydrophobic membrane anchor protein
sdhA	2423574	2425364	succinate dehydrogenase
XCQ_RS10565	2425374	2425577	hypothetical protein
XCQ_RS10570	2425594	2426376	succinate dehydrogenase iron-sulfur subunit
XCQ_RS10585	2427162	2428403	lipoprotein-releasing ABC transporter permease subunit
XCQ_RS10765	2474946	2475545	NfuA family Fe-S biogenesis protein
XCQ_RS11075	2542874	2543530	hydrolase
lapB	2693754	2694932	lipopolysaccharide assembly protein LapB
XCQ_RS11765	2694939	2695244	LapA family protein
XCQ_RS11770	2695311	2695622	integration host factor subunit beta
rpsA	2695711	2697396	30S ribosomal protein S1
XCQ_RS11790	2698809	2699150	hypothetical protein
dksA	2760707	2761012	RNA polymerase-binding protein DksA
XCQ_RS12075	2761254	2761832	hypothetical protein
yidD	2761832	2762125	membrane protein insertion efficiency factor YidD
XCQ_RS12165	2778403	2779122	bifunctional 3-demethylubiquinone 3-O-methyltransferase/2-octaprenyl-6-hydroxy phenol methylase
XCQ_RS12615	2878775	2880058	DUF4105 domain-containing protein
XCQ_RS12705	2902128	2902397	hypothetical protein
secF	2946484	2947452	protein translocase subunit SecF
secD	2947542	2949386	protein translocase subunit SecD
yajC	2949577	2949930	preprotein translocase subunit YajC
XCQ_RS13085	3024891	3025091	KGG domain-containing protein
dxs	3031661	3033577	1-deoxy-D-xylulose-5-phosphate synthase
XCQ_RS13195	3045611	3046660	glycosyltransferase
pheT	3056524	3058902	phenylalanine--tRNA ligase
pheS	3059028	3060023	phenylalanine--tRNA ligase subunit alpha
rplT	3060274	3060633	50S ribosomal protein L20
rpmI	3060644	3060841	50S ribosomal protein L35
infC	3061088	3061630	translation initiation factor IF-3
thrS	3061679	3063583	threonine--tRNA ligase
XCQ_RS13685	3144565	3145710	5-(carboxyamino)imidazole ribonucleotide synthase
purE	3145707	3146210	5-(carboxyamino)imidazole ribonucleotide mutase
rpsO	3151044	3151304	30S ribosomal protein S15
rbfA	3152467	3152859	30S ribosome-binding factor RbfA
infB	3153000	3155714	translation initiation factor IF-2
XCQ_RS13755	3159883	3161385	NADH-quinone oxidoreductase subunit M
nuoK	3163558	3163863	NADH-quinone oxidoreductase subunit NuoK
XCQ_RS13770	3163860	3164522	NADH-quinone oxidoreductase subunit J
nuoI	3164527	3165015	NADH-quinone oxidoreductase subunit NuoI
nuoH	3165019	3166110	NADH-quinone oxidoreductase subunit NuoH
nuoF	3168338	3169672	NADH-quinone oxidoreductase subunit NuoF
nuoE	3169676	3170203	NADH-quinone oxidoreductase subunit NuoE
glmM	3181422	3182771	phosphoglucosamine mutase
accD	3182768	3183655	acetyl-CoA carboxylase%2C carboxyltransferase subunit beta
aroC	3194310	3195413	chorismate synthase
asd	3197078	3197920	archaetidylserine decarboxylase
XCQ_RS14045	3227791	3228486	rhomboid family intramembrane serine protease
nadD	3264612	3265481	nicotinate-nucleotide adenylyltransferase
holA	3265478	3266506	DNA polymerase III subunit delta
lptE	3266529	3267173	LPS assembly lipoprotein LptE
leuS	3267751	3270393	leucine--tRNA ligase
XCQ_RS14360	3302923	3304050	sensor domain-containing diguanylate cyclase
XCQ_RS14365	3304258	3304980	pseudouridine synthase
XCQ_RS14485	3332049	3332645	hypothetical protein
XCQ_RS14515	3337919	3338389	cupin domain-containing protein
XCQ_RS14680	3381088	3381392	hypothetical protein
gpmA	3381537	3382286	2%2C3-diphosphoglycerate-dependent phosphoglycerate mutase
XCQ_RS14800	3406647	3407645	polyprenyl synthetase family protein
XCQ_RS14815	3410356	3411711	hypothetical protein
XCQ_RS14825	3412150	3414759	bifunctional aspartate kinase/diaminopimelate decarboxylase
XCQ_RS14940	3433157	3433615	SUF system Fe-S cluster assembly regulator
sufC	3435249	3436013	Fe-S cluster assembly ATPase SufC
hda	3455950	3456651	DnaA regulatory inactivator Hda
XCQ_RS15090	3463037	3463366	hypothetical protein
lptA	3467309	3467869	lipopolysaccharide transport periplasmic protein LptA
XCQ_RS15500	3553587	3555191	peptide chain release factor 3
XCQ_RS15600	3579041	3579483	NfeD family protein
XCQ_RS15605	3579487	3579969	SPFH/Band 7/PHB domain protein pseudo=true
mazG	3580469	3581488	nucleoside triphosphate pyrophosphohydrolase
gshB	3640473	3641423	glutathione synthase
pal	3686152	3686670	peptidoglycan-associated lipoprotein Pal
tolB	3686728	3688047	Tol-Pal system beta propeller repeat protein TolB
tolA	3688233	3689273	cell envelope integrity protein TolA
tolR	3689263	3689712	protein TolR
tolQ	3689870	3690649	protein TolQ
ruvA	3694586	3695170	Holliday junction branch migration protein RuvA
ruvC	3695289	3695813	crossover junction endodeoxyribonuclease RuvC
aspS	3698429	3700195	aspartate--tRNA ligase
XCQ_RS16070	3706163	3706339	hypothetical protein
cobD	3746513	3747496	threonine-phosphate decarboxylase CobD
XCQ_RS16375	3786094	3786975	outer membrane protein assembly factor BamD
XCQ_RS16495	3816088	3816951	A24 family peptidase
tkt	3968648	3970648	transketolase
recG	3992819	3994972	ATP-dependent DNA helicase RecG
XCQ_RS17220	3994993	3995373	RidA family protein
XCQ_RS17225	3995453	3997624	bifunctional (p)ppGpp synthetase/guanosine-3'%2C5'-bis(diphosphate) 3'-pyrophosphohydrolase
XCQ_RS18050	4224093	4224548	hypothetical protein
atpD	4323286	4324692	F0F1 ATP synthase subunit beta
atpG	4324837	4325700	F0F1 ATP synthase subunit gamma
XCQ_RS18500	4327409	4327936	F0F1 ATP synthase subunit delta
atpE	4328524	4328826	F0F1 ATP synthase subunit C
atpB	4328899	4329699	F0F1 ATP synthase subunit A
lpdA	4331911	4333734	dihydrolipoyl dehydrogenase
XCQ_RS18545	4334395	4336173	dihydrolipoyllysine-residue acetyltransferase
XCQ_RS19330	4491621	4492913	NAD(P)/FAD-dependent oxidoreductase
XCQ_RS19390	4505518	4505778	hypothetical protein
tsaD	4550577	4551635	tRNA (adenosine(37)-N6)-threonylcarbamoyltransferase complex transferase subunit TsaD
argS	4597359	4599047	arginine--tRNA ligase
XCQ_RS19795	4599227	4600111	SPOR domain-containing protein
speA	4609075	4610961	arginine decarboxylase
XCQ_RS20095	4667061	4668350	tryptophan--tRNA ligase
XCQ_RS20185	4681828	4683198	ATP-binding protein
XCQ_RS20190	4683273	4683956	response regulator transcription factor
hemB	4700564	4701556	porphobilinogen synthase
XCQ_RS20340	4718193	4718939	ATP-binding cassette domain-containing protein
XCQ_RS20440	4736210	4736536	thioredoxin family protein
XCQ_RS20445	4736508	4736990	flavodoxin
XCQ_RS20450	4737086	4738129	ribonucleotide-diphosphate reductase subunit beta
XCQ_RS20455	4738306	4740804	ribonucleoside-diphosphate reductase subunit alpha
XCQ_RS20745	4818618	4819145	RNA polymerase sigma factor
glyS	4926184	4928421	glycine--tRNA ligase subunit beta
glyQ	4928623	4929531	glycine--tRNA ligase subunit alpha
tatA	4944263	4944490	Sec-independent protein translocase subunit TatA
hemH	4945622	4946587	ferrochelatase
XCQ_RS21505	5019411	5020376	5'-nucleotidase%2C lipoprotein e(P4) family
XCQ_RS21845	5104123	5104413	STAS domain-containing protein
yidC	5139893	5141617	membrane protein insertase YidC
