## Supplemental Table 3 for "The essential genome of *Xanthomonas citri*"

### Sheet: ORFS with insertions at 3' end
Gene ID	seq_start	seq_end	Function annotation
dnaN	1606	2706	DNA polymerase III subunit beta
glnA	250836	252245	type I glutamate--ammonia ligase
ntrC	255638	257065	nitrogen regulation protein NR(I)
ubiB	289528	291201	ubiquinone biosynthesis regulatory protein kinase UbiB
XCQ_RS01700	392916	394379	efflux transporter outer membrane subunit
XCQ_RS01860	428448	429269	aquaporin family protein
rpsI	577051	577443	30S ribosomal protein S9
groL	632668	634308	chaperonin GroEL
hemC	736909	737823	hydroxymethylbilane synthase
hslV	751811	752362	ATP-dependent protease subunit HslV
ubiE	757929	758690	bifunctional demethylmenaquinone methyltransferase/2-methoxy-6-polyprenyl-1%2C4-benzoquinol methylase UbiE
XCQ_RS03290	758880	759770	GGDEF domain-containing protein
mreD	779453	779938	rod shape-determining protein MreD
mrdA	779942	782002	penicillin-binding protein 2
nagA	849212	850366	N-acetylglucosamine-6-phosphate deacetylase
ribD	886029	887138	bifunctional diaminohydroxyphosphoribosylaminopyrimidine deaminase/5-amino-6-(5-phosphoribosylamino)uracil reductase RibD
ribB	889022	890161	3%2C4-dihydroxy-2-butanone-4-phosphate synthase
thiL	891549	892523	thiamine-phosphate kinase
XCQ_RS03900	909223	910914	penicillin-binding protein activator
ftsZ	929992	931230	cell division protein FtsZ
ubiH	1033678	1034886	2-octaprenyl-6-methoxyphenyl hydroxylase
XCQ_RS04440	1034883	1036064	UbiH/UbiF family hydroxylase
prfA	1106158	1107243	peptide chain release factor
XCQ_RS04835	1113107	1113742	50S ribosomal protein L25/general stress protein Ctc
pth	1113794	1114375	aminoacyl-tRNA hydrolase
rpoC	1125850	1130064	DNA-directed RNA polymerase subunit beta'
clpP	1232850	1233476	ATP-dependent Clp endopeptidase proteolytic subunit ClpP
clpX	1233601	1234887	ATP-dependent Clp protease ATP-binding subunit ClpX
dnaQ	1244335	1245069	DNA polymerase III subunit epsilon
XCQ_RS05745	1282599	1283558	DNA polymerase III subunit delta'
XCQ_RS05820	1306234	1307181	glycerophosphodiester phosphodiesterase family protein
XCQ_RS05870	1318681	1319973	adenylosuccinate synthase
obgE	1426313	1427380	GTPase ObgE
murJ	1427858	1429450	murein biosynthesis integral membrane protein MurJ
lepA	1527425	1529215	translation elongation factor 4
lepB	1529319	1530119	signal peptidase I
XCQ_RS07250	1645623	1648229	[protein-PII] uridylyltransferase
XCQ_RS07485	1704533	1705963	replicative DNA helicase
lpdA	1770546	1771982	dihydrolipoyl dehydrogenase
zipA	1870368	1871099	cell division protein ZipA
XCQ_RS08610	1939882	1941015	hypothetical protein
XCQ_RS08720	1966652	1968316	CTP synthase
ispF	1972442	1972942	2-C-methyl-D-erythritol 2%2C4-cyclodiphosphate synthase
ftsH	1979519	1981459	ATP-dependent zinc metalloprotease FtsH
folP	1981585	1982487	dihydropteroate synthase
hfq	1983548	1983826	RNA chaperone Hfq
panC	2044347	2045189	pantoate--beta-alanine ligase
ispG	2061588	2062853	flavodoxin-dependent (E)-4-hydroxy-3-methylbut-2-enyl-diphosphate synthase
hisS	2110773	2112209	histidine--tRNA ligase
prfB	2164375	2165500	peptide chain release factor 2
XCQ_RS09885	2274325	2274594	flagellar biosynthetic protein FliQ
XCQ_RS10200	2341098	2343455	DNA translocase FtsK
XCQ_RS10510	2414116	2414775	bifunctional 4-hydroxy-2-oxoglutarate aldolase/2-dehydro-3-deoxy-phosphogluconate aldolase
lolD	2428396	2429130	lipoprotein-releasing ABC transporter ATP-binding protein LolD
msbA	2434269	2436038	lipid A export permease/ATP-binding protein MsbA
lpxK	2436035	2437072	tetraacyldisaccharide 4'-kinase
XCQ_RS11795	2699385	2700419	agmatine deiminase family protein
XCQ_RS11800	2700544	2701428	carbon-nitrogen hydrolase
cysS	2757226	2758650	cysteine--tRNA ligase
XCQ_RS12455	2843516	2845102	N-6 DNA methylase
ftsY	3018292	3019920	signal recognition particle-docking protein FtsY
XCQ_RS13215	3050057	3051346	hypothetical protein
nusA	3155810	3157321	transcription termination factor NusA
XCQ_RS14295	3287091	3287687	plasmid pRiA4b ORF-3 family protein
sufB	3433631	3435088	Fe-S cluster assembly protein SufB
purM	3459055	3460080	phosphoribosylformylglycinamidine cyclo-ligase
XCQ_RS15105	3465161	3466162	HAD family hydrolase
lptB	3467869	3468588	LPS export ABC transporter ATP-binding protein
hprK	3470950	3471900	HPr(Ser) kinase/phosphatase
hemE	3517147	3518211	uroporphyrinogen decarboxylase
XCQ_RS15565	3571502	3571855	DUF1304 domain-containing protein
XCQ_RS16035	3696761	3697381	alpha/beta fold hydrolase
XCQ_RS18020	4213172	4216006	valine--tRNA ligase
XCQ_RS18065	4226218	4227912	proline--tRNA ligase
XCQ_RS18105	4234538	4236187	electron transfer flavoprotein-ubiquinone oxidoreductase
rfbD	4244405	4245304	dTDP-4-dehydrorhamnose reductase
XCQ_RS18165	4248836	4249780	electron transfer flavoprotein subunit alpha/FixB family protein
XCQ_RS18565	4338954	4339511	hypothetical protein
alr	4359682	4360782	alanine racemase
XCQ_RS19015	4429062	4430330	DUF3526 domain-containing protein
ribA	4456188	4457321	GTP cyclohydrolase II RibA
XCQ_RS19255	4473418	4475910	DNA topoisomerase I
XCQ_RS19310	4487034	4489256	primosomal protein N'
XCQ_RS19320	4490157	4490963	NYN domain-containing protein
rho	4500486	4502384	transcription termination factor Rho
XCQ_RS19395	4505850	4508081	NADP-dependent isocitrate dehydrogenase
XCQ_RS19485	4533647	4534219	hypothetical protein
dnaG	4554441	4556189	DNA primase
XCQ_RS19740	4587481	4588407	ParB/RepB/Spo0J family partition protein
coaBC	4595223	4596497	bifunctional phosphopantothenoylcysteine decarboxylase/phosphopantothenate--cysteine ligase CoaBC
XCQ_RS20420	4734619	4735134	hypothetical protein
XCQ_RS20500	4754930	4758250	ankyrin repeat domain-containing protein
hemF	4781715	4782614	oxygen-dependent coproporphyrinogen oxidase
XCQ_RS21175	4941758	4942657	hypothetical protein
pyrF	5018683	5019414	orotidine-5'-phosphate decarboxylase
