## Supplemental Table 4 for "The essential genome of *Xanthomonas citri*"

### Sheet: ORFS with insertions at 5' end
Gene ID	seq_start	seq_end	Functions
glgB	192563	194746	1%2C4-alpha-glucan branching protein GlgB
XCQ_RS01235	286872	287882	NAD-dependent epimerase/dehydratase family protein
XCQ_RS01735	401341	402369	methionine synthase
accC	619404	620771	acetyl-CoA carboxylase
XCQ_RS03650	854140	855372	multifunctional CCA addition/repair protein
ettA	881090	882751	energy-dependent translational throttle protein EttA
lptD	1027575	1030028	dihydrolipoyl dehydrogenase
XCQ_RS04710	1087393	1087812	hypothetical protein
ispE	1110906	1111793	4-(cytidine 5'-diphospho)-2-C-methyl-D-erythritol kinase
XCQ_RS06250	1411021	1411818	D-alanyl-D-alanine carboxypeptidase family protein
XCQ_RS07125	1616797	1617756	acetyl-CoA carboxylase carboxyltransferase subunit alpha
rseP	1628948	1630294	RIP metalloprotease RseP
frr	1633114	1633671	ribosome recycling factor
dapE	1650264	1651394	succinyl-diaminopimelate desuccinylase
XCQ_RS07455	1695943	1696734	glycine zipper 2TM domain-containing protein
XCQ_RS07810	1773383	1776286	2-oxoglutarate dehydrogenase E1 component
purB	1779700	1781067	adenylosuccinate lyase
sbcB	1845585	1847030	exodeoxyribonuclease I
asnS	1862988	1864382	asparagine--tRNA ligase
XCQ_RS08545	1928285	1928941	zf-HC2 domain-containing protein
parE	1964046	1965935	DNA topoisomerase IV subunit B
XCQ_RS08945	2008337	2008660	ferredoxin family protein
glk	2417549	2418556	glucokinase
folD	2686581	2687492	bifunctional methylenetetrahydrofolate dehydrogenase/methenyltetrahydrofolate cyclohydrolase FolD
XCQ_RS12170	2779154	2780491	TRZ/ATZ family hydrolase
efp	2781489	2782055	elongation factor P
XCQ_RS12680	2895550	2896929	glutamine synthetase family protein
tgt	2950062	2951207	tRNA guanosine(34) transglycosylase Tgt
XCQ_RS13805	3171504	3172256	NADH-quinone oxidoreductase subunit C
XCQ_RS13920	3192135	3193160	aspartate-semialdehyde dehydrogenase
gltX	3346622	3348025	glutamate--tRNA ligase
ruvX	3419594	3420061
murA	3463363	3464637	Holliday junction resolvase RuvX
raiA	3470156	3470473	ribosome-associated translation inhibitor RaiA
XCQ_RS15220	3488203	3488967	LuxR family transcriptional regulator
XCQ_RS16040	3697479	3698006	GNAT family N-acetyltransferase
XCQ_RS17200	3989920	3991209	citrate synthase
waaA	4084842	4086158	lipid IV(A) 3-deoxy-D-manno-octulosonic acid transferase
rsgA	4126053	4127144	ribosome small subunit-dependent GTPase A
XCQ_RS17775	4141358	4142173	DegV family protein
lptF	4209588	4210670	LPS export ABC transporter permease LptF
glmU	4319501	4320871	bifunctional UDP-N-acetylglucosamine diphosphorylase/glucosamine-1-phosphate N-acetyltransferase GlmU
XCQ_RS18850	4395595	4396101	ferritin-like domain-containing protein
rpoD	4451812	4453689	RNA polymerase sigma factor RpoD
fmt	4466325	4467248	methionyl-tRNA formyltransferase
rpoH	4493659	4494534	RNA polymerase sigma factor RpoH
plsB	5005018	5007684	glycerol-3-phosphate 1-O-acyltransferase PlsB
XCQ_RS21525	5023652	5025628	UvrD-helicase domain-containing protein
