## Supplemental Table 5 for "The essential genome of *Xanthomonas citri*"

### Sheet: mis-annotated genes
Gene ID	mis-annotated start coordinates	real start codon	real start coordinates	length between mis-annotated start codon to real start codon (bp)	the number of amino acids between mis-annotated start amino acid to real start amino acid (aa)
glgB	192563	GTG	192950	387	129
XCQ_RS01235	286872	GTG	287037	165	55
XCQ_RS01735	401341	ATG	401742	402	134
accC	619404	TTG	620576	195	65
XCQ_RS03650	854140	TTG	855333	39	13
ettA	881090	ATG	882598	153	51
lptD	1027575	TTG	1029983	45	15
XCQ_RS04710	1087393	ATG	1087683	129	43
XCQ_RS06250	1411021	TTG	1411701	117	39
XCQ_RS07125	1616797	GTG	1617660	96	32
asnS	1862988	GTG	1864307	75	25
parE	1964046	ATG	1965866	69	23
XCQ_RS08945	2008337	GTG	2008594	66	22
glk	2417549	GTG	2418472	84	28
folD	2686581	TTG	2687411	81	27
XCQ_RS12170	2779154	GTG	2780365	126	42
XCQ_RS13920	3192135	ATG	3193094	66	22
gltX	3346622	TTG	3347956	69	23
XCQ_RS15220	3488203	GTG	3488799	168	56
XCQ_RS17200	3989920	TTG	3991008	201	67
waaA	4084842	TTG	4086101	57	19
rsgA	4126053	GTG	4127057	87	29
lptF	4209588	TTG	4210613	57	19
XCQ_RS18850	4395595	TTG	4395988	393	131
rpoD	4451812	ATG	4453542	147	49
fmt	4466325	GTG	4467176	72	24
XCQ_RS21525	5023652	GTG	5025529	99	33
