## Supplemental Table 6 for "The essential genome of *Xanthomonas citri*"

### Sheet: non-disruptable RNAs
Gene ID	Type of RNA	Length (bp)	Number of insertions
XCQ_RS19955	ncRNA	68	0
XCQ_RS08235	ncRNA	72	0
XCQ_RS04855	tRNA	73	0
XCQ_RS15885	ncRNA	73	0
XCQ_RS02520	tRNA	74	0
XCQ_RS02780	ncRNA	74	0
XCQ_RS05495	tRNA	74	0
XCQ_RS13420	tRNA	74	0
XCQ_RS04540	ncRNA	75	0
XCQ_RS04870	tRNA	75	0
XCQ_RS10470	tRNA	75	0
XCQ_RS10650	tRNA	75	0
XCQ_RS13100	tRNA	75	0
XCQ_RS15960	tRNA	75	0
XCQ_RS19685	tRNA	75	0
XCQ_RS21570	tRNA	75	0
XCQ_RS01155	ncRNA	76	0
XCQ_RS02525	tRNA	76	0
XCQ_RS04825	tRNA	76	0
XCQ_RS05325	tRNA	76	0
XCQ_RS05330	tRNA	76	0
XCQ_RS08890	tRNA	76	0
XCQ_RS09190	tRNA	76	0
XCQ_RS11980	tRNA	76	0
XCQ_RS12530	ncRNA	76	0
XCQ_RS13235	tRNA	76	0
XCQ_RS19680	tRNA	76	0
XCQ_RS21565	tRNA	76	0
XCQ_RS13820	tRNA	84	0
XCQ_RS04850	tRNA	85	0
XCQ_RS08460	tRNA	89	0
XCQ_RS08860	tRNA	92	0
XCQ_RS19690	rRNA	1546	0
XCQ_RS21575	rRNA	1546	0
XCQ_RS19675	rRNA	2880	0
XCQ_RS21560	rRNA	2880	0
